# eRNA profiling uncovers the enhancer landscape of oesophageal adenocarcinoma and reveals new deregulated pathways

**DOI:** 10.1101/2022.05.11.491502

**Authors:** Ibrahim Ahmed, Shen-Hsi Yang, Samuel Ogden, Wei Zhang, Yaoyong Li, the OCCAMS consortium, Andrew D. Sharrocks

## Abstract

Cancer is driven by both genetic and epigenetic changes that impact on gene expression profiles and the resulting tumourigenic phenotype. Enhancers are transcriptional regulatory elements that are key to our understanding of how this rewiring of gene expression is achieved in cancer cells. Here we have harnessed the power of RNA-seq data from hundreds of patients with oesophageal adenocarcinoma (OAC) or its precursor state Barrett’s oesophagus (BO) coupled with open chromatin maps to identify potential enhancer RNAs (eRNAs) and their associated enhancer regions in this cancer. We identify ∼1000 OAC-specific enhancers and use this data to uncover new cellular pathways that are operational in OAC. Among these are enhancers for *JUP, MYBL2* and *CCNE1*, and we show that their activity is required for cancer cell viability. We also demonstrate the clinical utility of our dataset for identifying disease stage and patient prognosis. Our data therefore identify an important set of regulatory elements that enhance our molecular understanding of OAC and point to potential new therapeutic directions.
