## Supplementary Table3 for "eRNA profiling uncovers the enhancer landscape of oesophageal adenocarcinoma and reveals new deregulated pathways"

### Sheet: Legend
Table S3
The 670 eRNAs upregulated in BO, annotated to nearest genes using HOMER annotatePeaks.pl

### Sheet: BO DEE genes
PeakID	Chr	Start	End	Distance to TSS	Gene Name
chr12_689467_689968	chr12	689467	689968	-25976	NINJ2
chr1_202046367_202046868	chr1	202046367	202046868	36055	ELF3
chr1_146037580_146038081	chr1	146037580	146038081	14414	RNVU1-6
chr15_72155982_72156483	chr15	72155982	72156483	37942	SENP8
chr2_218996009_218996543	chr2	218996009	218996543	-2871	CRYBA2
chr14_100534056_100534557	chr14	100534056	100534557	33764	BEGAIN
chr2_18824349_18824929	chr2	18824349	18824929	202332	LINC01376
chr2_91766327_91766828	chr2	91766327	91766828	-8765	GGT8P
chr16_85395428_85395929	chr16	85395428	85395929	-89353	MIR5093
chr4_71634336_71634837	chr4	71634336	71634837	149776	GC
chr4_10983213_10983714	chr4	10983213	10983714	-298598	CLNK
chr6_147651332_147651833	chr6	147651332	147651833	142890	SAMD5
chr4_26857446_26857956	chr4	26857446	26857956	2543	LOC105374546
chr10_23448741_23449242	chr10	23448741	23449242	9722	OTUD1
chr16_85370732_85371298	chr16	85370732	85371298	-64690	MIR5093
chr11_118129776_118130277	chr11	118129776	118130277	15443	SCN4B
chr10_122267825_122268326	chr10	122267825	122268326	-3221	BTBD16
chr19_41705404_41705905	chr19	41705404	41705905	-2931	CEACAM5
chr5_103624726_103625227	chr5	103624726	103625227	-62175	NUDT12
chr16_63388150_63388651	chr16	63388150	63388651	-1351565	CDH8
chr12_126033765_126034266	chr12	126033765	126034266	-50641	LINC00939
chr14_105481591_105482359	chr14	105481591	105482359	4729	CRIP2
chr6_143586475_143586976	chr6	143586475	143586976	-17386	PHACTR2-AS1
chr16_52611891_52612454	chr16	52611891	52612454	-5197	CASC16
chr8_27547564_27548065	chr8	27547564	27548065	56646	EPHX2
chr3_127915142_127915643	chr3	127915142	127915643	-7667	KBTBD12
chr20_31593302_31594150	chr20	31593302	31594150	-11557	ID1
chr10_94902541_94903086	chr10	94902541	94903086	-35845	CYP2C9
chr7_155953901_155954499	chr7	155953901	155954499	-7019	LOC389602
chr5_172766268_172766769	chr5	172766268	172766769	4682	DUSP1
chr7_124059282_124059783	chr7	124059282	124059783	-26063	TMEM229A
chr4_151316587_151317088	chr4	151316587	151317088	39664	PRSS48
chr3_58175451_58175953	chr3	58175451	58175953	-5067	FLNB-AS1
chr12_126030380_126030881	chr12	126030380	126030881	-47256	LINC00939
chr1_1122032_1122533	chr1	1122032	1122533	-5926	C1orf159
chr15_71093262_71093787	chr15	71093262	71093787	21976	CT62
chr12_22693038_22693539	chr12	22693038	22693539	68146	ETNK1
chr8_94119919_94120452	chr8	94119919	94120452	88402	CDH17
chr22_46115575_46116076	chr22	46115575	46116076	2139	MIRLET7B
chr22_46584496_46584997	chr22	46584496	46584997	-35656	GRAMD4
chr13_32008410_32008911	chr13	32008410	32008911	-22640	FRY
chr10_110141987_110142488	chr10	110141987	110142488	-65368	MXI1
chr21_42469292_42469793	chr21	42469292	42469793	26812	RSPH1
chr12_52895317_52896284	chr12	52895317	52896284	9284	KRT8
chr9_83934647_83935148	chr9	83934647	83935148	-13353	KIF27
chr13_31980831_31981332	chr13	31980831	31981332	-50219	FRY
chr7_130868070_130868584	chr7	130868070	130868584	8483	MIR29A
chr1_3482131_3482632	chr1	3482131	3482632	27798	ARHGEF16
chr14_66483234_66483735	chr14	66483234	66483735	-2887	CCDC196
chr16_63129460_63129961	chr16	63129460	63129961	-1092875	CDH8
chr2_13533097_13533953	chr2	13533097	13533953	-526512	LOC100506474
chr4_119314286_119314813	chr4	119314286	119314813	7612	FABP2
chr16_85378884_85379385	chr16	85378884	85379385	-72809	MIR5093
chr2_238299734_238300257	chr2	238299734	238300257	-11429	PER2
chr20_31596014_31596515	chr20	31596014	31596515	-9019	ID1
chr17_41521729_41522523	chr17	41521729	41522523	-3108	KRT15
chr1_32065576_32066077	chr1	32065576	32066077	-6205	TMEM39B
chr21_39670268_39670769	chr21	39670268	39670769	13198	B3GALT5
chr7_155973560_155974061	chr7	155973560	155974061	11178	LOC389602
chr12_54135483_54136006	chr12	54135483	54136006	9673	LINC02381
chr14_75258830_75259402	chr14	75258830	75259402	-19662	FOS
chr16_63119927_63120428	chr16	63119927	63120428	-1083342	CDH8
chr13_27533057_27533585	chr13	27533057	27533585	-82719	MTIF3
chr4_151324951_151325950	chr4	151324951	151325950	48277	PRSS48
chr19_15584532_15585069	chr19	15584532	15585069	-30418	CYP4F8
chr3_32077392_32077909	chr3	32077392	32077909	-28861	GPD1L
chr4_71609627_71610128	chr4	71609627	71610128	174485	GC
chr2_19073491_19073992	chr2	19073491	19073992	-46770	LINC01376
chr6_144284694_144285535	chr6	144284694	144285535	-6623	UTRN
chr19_3482935_3483436	chr19	3482935	3483436	-2643	SMIM24
chr13_32019555_32020056	chr13	32019555	32020056	-11495	FRY
chr3_193869508_193870139	chr3	193869508	193870139	-25814	LINC02038
chr1_51551629_51552130	chr1	51551629	51552130	-32556	EPS15
chr4_9577786_9578287	chr4	9577786	9578287	-21720	MIR548I2
chr11_22976074_22976575	chr11	22976074	22976575	-115898	CCDC179
chr7_134368881_134369531	chr7	134368881	134369531	-52131	SLC35B4
chr6_158958727_158959228	chr6	158958727	158959228	41210	RSPH3
chr17_81733660_81734173	chr17	81733660	81734173	21680	SLC25A10
chr15_42138907_42139408	chr15	42138907	42139408	17484	PLA2G4F
chr4_83082752_83083253	chr4	83082752	83083253	26857	PLAC8
chr1_195721411_195721992	chr1	195721411	195721992	367014	LINC01724
chr5_160893145_160893691	chr5	160893145	160893691	-41206	ATP10B
chr8_133234633_133235134	chr8	133234633	133235134	43844	WISP1
chr9_35756798_35757398	chr9	35756798	35757398	-2821	MSMP
chr8_70745465_70745966	chr8	70745465	70745966	76268	XKR9
chr16_75509326_75509827	chr16	75509326	75509827	-14548	CHST6
chr16_85422561_85423158	chr16	85422561	85423158	-116534	MIR5093
chr22_24966096_24966697	chr22	24966096	24966697	-19701	TMEM211
chr22_46742764_46743265	chr22	46742764	46743265	-4759	CERK
chr2_117555963_117556464	chr2	117555963	117556464	-258466	DDX18
chr8_70956543_70957044	chr8	70956543	70957044	287346	XKR9
chr2_112864079_112864580	chr2	112864079	112864580	-27550	IL1B
chr6_157947090_157947591	chr6	157947090	157947591	-34516	SYNJ2
chr22_24952394_24952931	chr22	24952394	24952931	-5967	TMEM211
chr6_84093348_84093869	chr6	84093348	84093869	59489	MRAP2
chr17_78329363_78329864	chr17	78329363	78329864	30466	SOCS3
chr1_1133326_1133827	chr1	1133326	1133827	-3441	LINC01342
chr22_24969839_24970340	chr22	24969839	24970340	-23394	TMEM211
chr1_232600644_232601145	chr1	232600644	232601145	-85286	SIPA1L2
chrX_12978191_12978692	chrX	12978191	12978692	3334	TMSB4X
chr2_28381274_28381858	chr2	28381274	28381858	-11346	FOSL2
chr4_9541505_9542006	chr4	9541505	9542006	14561	MIR548I2
chr3_58181080_58181581	chr3	58181080	58181581	-10695	FLNB-AS1
chr10_120979302_120980104	chr10	120979302	120980104	-128524	WDR11-AS1
chr14_104681648_104682149	chr14	104681648	104682149	-4149	MIR4710
chrX_65407155_65407656	chrX	65407155	65407656	-81330	ZC3H12B
chr19_295047_295548	chr19	295047	295548	-3862	PLPP2
chr3_52305903_52306404	chr3	52305903	52306404	-10166	DNAH1
chr9_6715976_6716549	chr9	6715976	6716549	-4601	KDM4C
chr6_83976313_83977240	chr6	83976313	83977240	-56883	MRAP2
chr1_228837890_228838608	chr1	228837890	228838608	103172	RHOU
chr3_151460686_151461209	chr3	151460686	151461209	-2238	IGSF10
chr4_71630723_71631224	chr4	71630723	71631224	153389	GC
chr3_27632806_27633335	chr3	27632806	27633335	89645	EOMES
chr6_39184959_39185460	chr6	39184959	39185460	44266	KCNK5
chr13_97191047_97191548	chr13	97191047	97191548	-11675	LINC00456
chr10_120987296_120987797	chr10	120987296	120987797	-136367	WDR11-AS1
chr12_91876989_91877851	chr12	91876989	91877851	264293	LINC01619
chr12_6345290_6345791	chr12	6345290	6345791	-3423	TNFRSF1A
chr3_115790687_115791402	chr3	115790687	115791402	114082	SNORD155
chr6_147716323_147716859	chr6	147716323	147716859	207899	SAMD5
chr12_32399162_32400028	chr12	32399162	32400028	-86377	FGD4
chr3_193826240_193826785	chr3	193826240	193826785	17497	LINC02038
chr4_71608222_71608766	chr4	71608222	71608766	175868	GC
chr1_1132477_1132978	chr1	1132477	1132978	-4290	LINC01342
chr12_131234519_131235020	chr12	131234519	131235020	63203	LINC02415
chr5_61301710_61302231	chr5	61301710	61302231	-30303	ZSWIM6
chr16_85390735_85391236	chr16	85390735	85391236	-84660	MIR5093
chr16_85437065_85437784	chr16	85437065	85437784	-131099	MIR5093
chr14_37588229_37588730	chr14	37588229	37588730	6641	FOXA1
chr6_148140671_148141172	chr6	148140671	148141172	-131355	SASH1
chr4_123545971_123546499	chr4	123545971	123546499	-103756	LINC01091
chr1_29145837_29146380	chr1	29145837	29146380	-22199	TMEM200B
chr10_86400312_86400943	chr10	86400312	86400943	-34134	GRID1
chr1_22163180_22163835	chr1	22163180	22163835	-20481	WNT4
chr7_6953087_6953588	chr7	6953087	6953588	113708	MIR3683
chr15_79831575_79832076	chr15	79831575	79832076	65172	MTHFS
chr8_29669219_29669720	chr8	29669219	29669720	78640	LINC00589
chr12_95641491_95641992	chr12	95641491	95641992	-7514	PGAM1P5
chr3_134325670_134326171	chr3	134325670	134326171	12344	LINC02004
chr17_47960196_47960775	chr17	47960196	47960775	-2608	PRR15L
chr13_27933480_27933981	chr13	27933480	27933981	13699	PDX1
chr15_62472851_62473352	chr15	62472851	62473352	130072	MIR6085
chr16_85416273_85416774	chr16	85416273	85416774	-110198	MIR5093
chr15_72155244_72155745	chr15	72155244	72155745	37204	SENP8
chr7_27364399_27364900	chr7	27364399	27364900	-117420	EVX1-AS
chr6_52881991_52882784	chr6	52881991	52882784	27311	GSTA3
chr1_16165389_16165890	chr1	16165389	16165890	-9530	EPHA2
chr5_39447937_39448720	chr5	39447937	39448720	-23095	DAB2
chr4_75180165_75180666	chr4	75180165	75180666	-95707	LINC02562
chr12_18247347_18247848	chr12	18247347	18247848	-13943	PIK3C2G
chr17_41521096_41521597	chr17	41521096	41521597	-2328	KRT15
chr4_186586149_186586650	chr4	186586149	186586650	-30832	MTNR1A
chr1_155989247_155989820	chr1	155989247	155989820	-9973	ARHGEF2
chr1_203429058_203429559	chr1	203429058	203429559	-46447	PRELP
chr2_18971569_18972070	chr2	18971569	18972070	55152	LINC01376
chr17_78317433_78317934	chr17	78317433	78317934	-39191	LINC01993
chr17_73956944_73957445	chr17	73956944	73957445	-128657	LINC00469
chr10_31936906_31937424	chr10	31936906	31937424	-8289	ARHGAP12
chr16_63289761_63290296	chr16	63289761	63290296	-1253193	CDH8
chr6_6724498_6724999	chr6	6724498	6724999	-101922	LY86-AS1
chr7_27424178_27424679	chr7	27424178	27424679	-177199	EVX1-AS
chr2_113157159_113157794	chr2	113157159	113157794	-16507	PSD4
chr3_138034868_138035369	chr3	138034868	138035369	24954	CLDN18
chr11_67955669_67956170	chr11	67955669	67956170	48206	UNC93B1
chr10_3774136_3774637	chr10	3774136	3774637	10895	KLF6
chr2_105615256_105615757	chr2	105615256	105615757	-4947	LOC285000
chr12_49966927_49967714	chr12	49966927	49967714	-4396	LOC101927318
chr12_49358572_49359073	chr12	49358572	49359073	-8083	SPATS2
chr12_111813040_111813541	chr12	111813040	111813541	13456	MIR6761
chr2_196823690_196824191	chr2	196823690	196824191	-13664	C2orf66
chr22_25008681_25009182	chr22	25008681	25009182	-19043	KIAA1671
chr4_186104416_186105214	chr4	186104416	186105214	35660	TLR3
chr1_27402262_27402763	chr1	27402262	27402763	9868	GPR3
chr16_85397396_85397897	chr16	85397396	85397897	-91321	MIR5093
chr22_42444159_42444660	chr22	42444159	42444660	-12014	NFAM1
chr1_58583959_58584460	chr1	58583959	58584460	-6715	TACSTD2
chr1_232627565_232628066	chr1	232627565	232628066	-90256	LINC01745
chr10_132458848_132459457	chr10	132458848	132459457	13963	C10orf91
chr1_200917244_200917745	chr1	200917244	200917745	-11450	MROH3P
chr1_156145859_156146360	chr1	156145859	156146360	-3835	SEMA4A
chr21_42462125_42462626	chr21	42462125	42462626	33979	RSPH1
chr17_50949709_50950696	chr17	50949709	50950696	-82224	TOB1
chr6_147779581_147780082	chr6	147779581	147780082	271139	SAMD5
chr6_148133514_148134015	chr6	148133514	148134015	-138512	SASH1
chr16_85384766_85385317	chr16	85384766	85385317	-78716	MIR5093
chr8_81689538_81690039	chr8	81689538	81690039	-3434	IMPA1
chr6_148064690_148065191	chr6	148064690	148065191	-207336	SASH1
chr4_40419410_40419911	chr4	40419410	40419911	82459	MIR4802
chr10_110141127_110141628	chr10	110141127	110141628	-66228	MXI1
chr21_36692952_36693453	chr21	36692952	36693453	-5919	SIM2
chr3_125766191_125766747	chr3	125766191	125766747	-8245	LOC105374312
chr7_98418224_98418725	chr7	98418224	98418725	-17359	BAIAP2L1
chr2_74405852_74406353	chr2	74405852	74406353	11615	C2orf81
chr15_62496081_62496582	chr15	62496081	62496582	148850	MGC15885
chr21_39667305_39667806	chr21	39667305	39667806	10235	B3GALT5
chr6_73514052_73514553	chr6	73514052	73514553	4136	SNORD141A
chr2_113167206_113167731	chr2	113167206	113167731	-6515	PSD4
chr1_51284482_51284983	chr1	51284482	51284983	13229	TTC39A
chr11_3476895_3477396	chr11	3476895	3477396	-85230	OR7E12P
chr16_85372692_85373193	chr16	85372692	85373193	-66617	MIR5093
chr1_17531684_17532185	chr1	17531684	17532185	-7901	ARHGEF10L
chr22_46617352_46617853	chr22	46617352	46617853	-2800	GRAMD4
chr16_85514614_85515115	chr16	85514614	85515115	-96559	GSE1
chr3_37985514_37986015	chr3	37985514	37986015	-7823	VILL
chr5_78720465_78720966	chr5	78720465	78720966	-71890	LHFPL2
chr3_75362047_75362678	chr3	75362047	75362678	72753	FAM86DP
chr6_8157798_8158309	chr6	8157798	8158309	-55458	EEF1E1
chr6_144285854_144286355	chr6	144285854	144286355	-5633	UTRN
chr15_43122794_43123365	chr15	43122794	43123365	-10036	TMEM62
chr15_59555672_59556173	chr15	59555672	59556173	-55861	GCNT3
chr12_54147101_54147602	chr12	54147101	54147602	21280	LINC02381
chr4_9539974_9540475	chr4	9539974	9540475	16092	MIR548I2
chr4_105860383_105860884	chr4	105860383	105860884	-33461	LOC101929529
chr6_26257174_26257675	chr6	26257174	26257675	5773	HIST1H2BH
chr1_156141219_156141720	chr1	156141219	156141720	-8475	SEMA4A
chr13_31982235_31982736	chr13	31982235	31982736	-48815	FRY
chr1_48277409_48277910	chr1	48277409	48277910	54974	SLC5A9
chr22_46576849_46577350	chr22	46576849	46577350	-39929	CELSR1
chr4_9078664_9079165	chr4	9078664	9079165	-94259	FAM90A26
chr11_119906969_119907534	chr11	119906969	119907534	177668	LOC102724301
chr11_7663464_7663965	chr11	7663464	7663965	9177	CYB5R2
chr1_48285259_48285760	chr1	48285259	48285760	62824	SLC5A9
chr14_95500104_95500605	chr14	95500104	95500605	-24518	SYNE3
chr7_155951513_155952052	chr7	155951513	155952052	-9437	LOC389602
chr2_134178271_134178772	chr2	134178271	134178772	51396	MIR3679
chr22_46609145_46609708	chr22	46609145	46609708	-10976	GRAMD4
chr7_155896558_155897059	chr7	155896558	155897059	-64411	LOC389602
chr14_75474116_75474617	chr14	75474116	75474617	42232	JDP2
chr22_24973823_24974324	chr22	24973823	24974324	-27378	TMEM211
chr8_133363171_133363672	chr8	133363171	133363672	-66117	NDRG1
chr17_32943168_32943669	chr17	32943168	32943669	15508	TMEM98
chr4_71602477_71603003	chr4	71602477	71603003	181622	GC
chr4_153341745_153342246	chr4	153341745	153342246	-2654	MND1
chr19_5803852_5804392	chr19	5803852	5804392	-12884	DUS3L
chr22_25405073_25405574	chr22	25405073	25405574	-23746	LRP5L
chr3_186772783_186773284	chr3	186772783	186773284	-10539	EIF4A2
chr2_238294608_238295109	chr2	238294608	238295109	-6292	PER2
chr8_29665096_29665638	chr8	29665096	29665638	82742	LINC00589
chr3_197598964_197599703	chr3	197598964	197599703	-26010	BDH1
chr7_16811501_16812002	chr7	16811501	16812002	-6637	AGR2
chr10_120996393_120997006	chr10	120996393	120997006	-145520	WDR11-AS1
chr11_118921969_118922470	chr11	118921969	118922470	-11315	BCL9L
chr9_83228335_83228836	chr9	83228335	83228836	38702	FRMD3
chr1_232557001_232557502	chr1	232557001	232557502	-41643	SIPA1L2
chr12_13386975_13387577	chr12	13386975	13387577	-10531	LINC01559
chr4_71614585_71615134	chr4	71614585	71615134	169503	GC
chr11_112105927_112106428	chr11	112105927	112106428	19353	SDHD
chr5_103544331_103544981	chr5	103544331	103544981	-2671	LINC02115
chr19_13850321_13850822	chr19	13850321	13850822	-11492	NANOS3
chr2_203225374_203225875	chr2	203225374	203225875	-12817	CYP20A1
chr6_143537177_143537678	chr6	143537177	143537678	24624	PHACTR2-AS1
chr22_18091827_18092479	chr22	18091827	18092479	14159	PEX26
chr10_5023059_5023560	chr10	5023059	5023560	-5276	AKR1C2
chr1_38728297_38728798	chr1	38728297	38728798	131276	RRAGC
chr5_61292950_61293451	chr5	61292950	61293451	-28271	LINC02057
chr1_16226681_16227182	chr1	16226681	16227182	10233	CPLANE2
chr19_13838985_13839486	chr19	13838985	13839486	-2576	MIR23A
chr5_10267220_10267721	chr5	10267220	10267721	16933	CCT5
chr16_85515990_85516491	chr16	85515990	85516491	-95183	GSE1
chr16_66872960_66873563	chr16	66872960	66873563	-7100	PDP2
chr3_46913591_46914092	chr3	46913591	46914092	31592	PTH1R
chr1_155984299_155984800	chr1	155984299	155984800	-4989	ARHGEF2
chr1_232614046_232614547	chr1	232614046	232614547	-98688	SIPA1L2
chr17_56110647_56111240	chr17	56110647	56111240	-42532	ANKFN1
chr3_193831397_193831936	chr3	193831397	193831936	12343	LINC02038
chr22_49948918_49949723	chr22	49948918	49949723	-11175	PIM3
chr10_132418692_132419332	chr10	132418692	132419332	21814	PWWP2B
chr4_6681094_6681595	chr4	6681094	6681595	7250	LOC93622
chr10_132422235_132422736	chr10	132422235	132422736	-22704	C10orf91
chr3_128617437_128618165	chr3	128617437	128618165	33075	RPN1
chr8_42411970_42412471	chr8	42411970	42412471	20459	VDAC3
chr1_27001770_27002271	chr1	27001770	27002271	8316	TRNP1
chr15_62537466_62537967	chr15	62537466	62537967	107465	MGC15885
chr10_94747826_94748327	chr10	94747826	94748327	-14605	CYP2C19
chr4_152917498_152917999	chr4	152917498	152917999	19089	LOC729870
chr17_28233207_28233708	chr17	28233207	28233708	6894	PYY2
chr3_12444433_12445486	chr3	12444433	12445486	-39473	TSEN2
chr6_169451989_169452691	chr6	169451989	169452691	-198226	THBS2
chr22_25013607_25014109	chr22	25013607	25014109	-14116	KIAA1671
chr15_62624657_62625158	chr15	62624657	62625158	20274	MGC15885
chr2_18830960_18831461	chr2	18830960	18831461	195761	LINC01376
chr7_1558982_1559483	chr7	1558982	1559483	-2802	TMEM184A
chr3_193832051_193832552	chr3	193832051	193832552	11708	LINC02038
chr22_46607371_46607872	chr22	46607371	46607872	-12781	GRAMD4
chr22_46587485_46588206	chr22	46587485	46588206	-32557	GRAMD4
chr2_157488816_157489335	chr2	157488816	157489335	-44983	CYTIP
chr7_16791049_16791568	chr7	16791049	16791568	13806	AGR2
chr22_46596787_46597326	chr22	46596787	46597326	-23346	GRAMD4
chr13_97141482_97142000	chr13	97141482	97142000	37881	LINC00456
chr3_186752852_186753474	chr3	186752852	186753474	-30409	EIF4A2
chr16_85535983_85536484	chr16	85535983	85536484	-75190	GSE1
chr10_96124481_96124982	chr10	96124481	96124982	-4984	ZNF518A
chr3_115784142_115784671	chr3	115784142	115784671	120720	SNORD155
chr1_159991437_159991938	chr1	159991437	159991938	30463	LINC01133
chr9_65386644_65387165	chr9	65386644	65387165	-101695	FOXD4L5
chr16_75506501_75507002	chr16	75506501	75507002	-11723	CHST6
chr4_71606448_71606949	chr4	71606448	71606949	177664	GC
chr2_8539854_8540355	chr2	8539854	8540355	43688	LINC01814
chr4_26780612_26781113	chr4	26780612	26781113	79382	LOC105374546
chr19_50187915_50188416	chr19	50187915	50188416	-15463	MYH14
chr11_65448554_65449055	chr11	65448554	65449055	4346	MIR612
chr22_46613512_46614013	chr22	46613512	46614013	-6640	GRAMD4
chr1_23217275_23217776	chr1	23217275	23217776	-22796	HTR1D
chr2_24490670_24491532	chr2	24490670	24491532	-93376	NCOA1
chr14_37566705_37567482	chr14	37566705	37567482	28027	FOXA1
chr2_164896583_164897109	chr2	164896583	164897109	-54678	COBLL1
chr1_202107101_202107602	chr1	202107101	202107602	-15490	GPR37L1
chr1_202017670_202019118	chr1	202017670	202019118	7832	ELF3
chr6_143579639_143580140	chr6	143579639	143580140	-10550	PHACTR2-AS1
chr17_81727136_81727681	chr17	81727136	81727681	15172	SLC25A10
chr6_39169612_39170113	chr6	39169612	39170113	-54676	SAYSD1
chr16_85535168_85535669	chr16	85535168	85535669	-76005	GSE1
chr12_54134847_54135348	chr12	54134847	54135348	9026	LINC02381
chr3_67357752_67358272	chr3	67357752	67358272	132548	MIR4272
chr3_37987663_37988164	chr3	37987663	37988164	-5674	VILL
chr17_15622093_15622594	chr17	15622093	15622594	-2639	CDRT1
chr2_68943461_68943985	chr2	68943461	68943985	9247	GKN2
chr1_32612073_32612578	chr1	32612073	32612578	38265	ZBTB8OS
chr8_206892_207393	chr8	206892	207393	-24995	ZNF596
chr4_1862648_1863149	chr4	1862648	1863149	-6651	LETM1
chr1_48250538_48251039	chr1	48250538	48251039	28103	SLC5A9
chr1_226133032_226133588	chr1	226133032	226133588	-14693	ACBD3-AS1
chr4_118265332_118266135	chr4	118265332	118266135	-13029	SNHG8
chr5_75037020_75037521	chr5	75037020	75037521	-6371	GCNT4
chr8_29668260_29668761	chr8	29668260	29668761	79599	LINC00589
chr7_155969525_155970026	chr7	155969525	155970026	7143	LOC389602
chr3_193834492_193835118	chr3	193834492	193835118	9204	LINC02038
chr17_78341584_78342148	chr17	78341584	78342148	18213	SOCS3
chr17_50943872_50944373	chr17	50943872	50944373	-76144	TOB1
chr16_75498889_75499390	chr16	75498889	75499390	-4111	CHST6
chr16_85461712_85462213	chr16	85461712	85462213	-149461	GSE1
chr6_169445469_169446237	chr6	169445469	169446237	-191739	THBS2
chr21_38802582_38803083	chr21	38802582	38803083	-2475	ETS2
chr20_10864128_10864644	chr20	10864128	10864644	44886	LOC101929413
chr4_10063639_10064140	chr4	10063639	10064140	14803	MIR3138
chr21_42468596_42469097	chr21	42468596	42469097	27508	RSPH1
chr5_124634748_124635249	chr5	124634748	124635249	110114	ZNF608
chr16_85462409_85462910	chr16	85462409	85462910	-148764	GSE1
chr6_39166364_39166865	chr6	39166364	39166865	-51428	SAYSD1
chr5_181027910_181028411	chr5	181027910	181028411	-12065	BTNL9
chr10_114082894_114083427	chr10	114082894	114083427	39113	ADRB1
chr9_72259214_72259715	chr9	72259214	72259715	-45972	LINC01504
chr10_120989937_120990438	chr10	120989937	120990438	-139008	WDR11-AS1
chr16_85477926_85478427	chr16	85477926	85478427	-133247	GSE1
chr2_18842856_18843357	chr2	18842856	18843357	183865	LINC01376
chr7_6928254_6928755	chr7	6928254	6928755	-102209	CCZ1B
chr15_59567340_59567841	chr15	59567340	59567841	-44193	GCNT3
chr3_37986831_37987344	chr3	37986831	37987344	-6500	VILL
chr4_170305618_170306336	chr4	170305618	170306336	79386	LINC01612
chr1_17519963_17520574	chr1	17519963	17520574	-19567	ARHGEF10L
chr19_13839529_13840030	chr19	13839529	13840030	-3120	MIR23A
chr1_156003241_156003803	chr1	156003241	156003803	17445	SSR2
chr4_83084007_83084508	chr4	83084007	83084508	25602	PLAC8
chr14_104680704_104681205	chr14	104680704	104681205	-3205	MIR4710
chr7_16814994_16815495	chr7	16814994	16815495	-10130	AGR2
chr5_146073449_146073950	chr5	146073449	146073950	31866	PLAC8L1
chr7_27361568_27362069	chr7	27361568	27362069	-114589	EVX1-AS
chr3_193870248_193870749	chr3	193870248	193870749	-26489	LINC02038
chr6_148102353_148102854	chr6	148102353	148102854	-169673	SASH1
chr12_30822269_30823169	chr12	30822269	30823169	27038	LINC00941
chr3_49906066_49906567	chr3	49906066	49906567	-2679	MST1R
chr10_53030028_53030529	chr10	53030028	53030529	-258578	MBL2
chr9_41652022_41652523	chr9	41652022	41652523	4598	FAM27E2
chr2_95293474_95293975	chr2	95293474	95293975	-3600	KCNIP3
chr11_3581000_3581587	chr11	3581000	3581587	-9306	LOC101927708
chr5_150585664_150586257	chr5	150585664	150586257	-15120	SYNPO
chr2_18899835_18900336	chr2	18899835	18900336	126886	LINC01376
chr2_190334684_190335455	chr2	190334684	190335455	-8401	INPP1
chr19_52924120_52924621	chr19	52924120	52924621	-6439	ZNF888
chr11_129861741_129862242	chr11	129861741	129862242	31018	NFRKB
chr7_27419790_27420291	chr7	27419790	27420291	-172811	EVX1-AS
chr2_134219071_134219572	chr2	134219071	134219572	-34938	MGAT5
chr16_85520807_85521308	chr16	85520807	85521308	-90366	GSE1
chr1_153598664_153599165	chr1	153598664	153599165	10441	S100A16
chr3_115800165_115800666	chr3	115800165	115800666	104711	SNORD155
chr2_168348012_168348513	chr2	168348012	168348513	-100667	STK39
chr5_149485494_149486513	chr5	149485494	149486513	55357	MIR145
chr2_219049228_219049744	chr2	219049228	219049744	-7935	CFAP65
chr1_61057617_61058118	chr1	61057617	61058118	-19407	NFIA
chr4_186725759_186726260	chr4	186725759	186726260	-2176	FAT1
chr5_107673494_107674066	chr5	107673494	107674066	-2885	EFNA5
chr17_41655531_41656060	chr17	41655531	41656060	-15596	KRT42P
chr7_27448948_27449449	chr7	27448948	27449449	-166776	TSL
chr1_1162549_1163115	chr1	1162549	1163115	-4272	MIR200B
chr19_267115_267616	chr19	267115	267616	23804	PLPP2
chr15_88657293_88657794	chr15	88657293	88657794	18800	ISG20
chr22_46593306_46593807	chr22	46593306	46593807	-26846	GRAMD4
chr7_27404235_27404736	chr7	27404235	27404736	-157256	EVX1-AS
chr11_67946279_67946780	chr11	67946279	67946780	57596	UNC93B1
chr15_62591562_62592063	chr15	62591562	62592063	53369	MGC15885
chr1_195663851_195664352	chr1	195663851	195664352	424614	LINC01724
chr1_16217205_16217794	chr1	16217205	16217794	-4828	ARHGEF19
chr8_70770666_70771167	chr8	70770666	70771167	101469	XKR9
chr5_146076055_146076556	chr5	146076055	146076556	29260	PLAC8L1
chr8_71045093_71045594	chr8	71045093	71045594	311346	EYA1
chr18_22210137_22210638	chr18	22210137	22210638	40950	GATA6
chr14_100145069_100145581	chr14	100145069	100145581	14350	DEGS2
chr17_47965916_47966550	chr17	47965916	47966550	-4295	CDK5RAP3
chr10_132457527_132458028	chr10	132457527	132458028	12588	C10orf91
chr4_26787806_26788316	chr4	26787806	26788316	72183	LOC105374546
chr3_58177634_58178137	chr3	58177634	58178137	-7250	FLNB-AS1
chr7_6953748_6954249	chr7	6953748	6954249	113047	MIR3683
chr19_12266270_12266771	chr19	12266270	12266771	28092	ZNF44
chr8_141278477_141278978	chr8	141278477	141278978	-24098	SLC45A4
chr6_148177608_148178109	chr6	148177608	148178109	-94418	SASH1
chr6_148069259_148069760	chr6	148069259	148069760	-202767	SASH1
chr17_16332972_16333473	chr17	16332972	16333473	20276	CENPV
chr15_62390240_62390749	chr15	62390240	62390749	47465	MIR6085
chr9_35598852_35599353	chr9	35598852	35599353	-6182	TESK1
chr6_34719025_34719526	chr6	34719025	34719526	22330	LOC101929243
chr15_76206481_76206982	chr15	76206481	76206982	-25245	LOC101929439
chr6_39178728_39179229	chr6	39178728	39179229	50497	KCNK5
chr1_155648455_155648956	chr1	155648455	155648956	30550	SCARNA26A
chr4_11782804_11783628	chr4	11782804	11783628	-13748	LINC02360
chr20_19809431_19809932	chr20	19809431	19809932	-76840	RIN2
chr9_98045283_98045784	chr9	98045283	98045784	-11144	NANS
chr15_90161065_90161566	chr15	90161065	90161566	-23605	SEMA4B
chr8_40156310_40156811	chr8	40156310	40156811	3092	TCIM
chr19_17865635_17866157	chr19	17865635	17866157	3308	SNORA68
chr10_132421304_132421888	chr10	132421304	132421888	-23593	C10orf91
chr4_9000444_9001013	chr4	9000444	9001013	-128911	HMX1
chr16_85472001_85472502	chr16	85472001	85472502	-139172	GSE1
chr1_110243231_110243732	chr1	110243231	110243732	32767	KCNC4
chr3_12439099_12439600	chr3	12439099	12439600	-45083	TSEN2
chr3_115792454_115792955	chr3	115792454	115792955	112422	SNORD155
chr2_47388161_47388662	chr2	47388161	47388662	10736	MIR559
chr3_52307594_52308095	chr3	52307594	52308095	-8475	DNAH1
chr22_20503679_20504180	chr22	20503679	20504180	-3613	MED15
chr2_9102928_9103601	chr2	9102928	9103601	-99514	MBOAT2
chr2_18684527_18685028	chr2	18684527	18685028	-95197	NT5C1B
chr1_1123110_1123611	chr1	1123110	1123611	-7004	C1orf159
chr14_22821953_22822454	chr14	22821953	22822454	-2392	SLC7A7
chr7_27420673_27421174	chr7	27420673	27421174	-173694	EVX1-AS
chr8_142684284_142684785	chr8	142684284	142684785	4078	PSCA
chr19_3210638_3211139	chr19	3210638	3211139	-13815	CELF5
chr3_119206547_119207048	chr3	119206547	119207048	-19689	B4GALT4-AS1
chr4_94670247_94670748	chr4	94670247	94670748	87036	BMPR1B-DT
chr17_74373815_74374316	chr17	74373815	74374316	6559	GPR142
chr1_22172268_22172769	chr1	22172268	22172769	-29492	WNT4
chr14_55103043_55103587	chr14	55103043	55103587	-25902	LGALS3
chr1_1130121_1130622	chr1	1130121	1130622	-6646	LINC01342
chr18_74251403_74251904	chr18	74251403	74251904	40363	CYB5A
chr9_41654302_41654803	chr9	41654302	41654803	6878	FAM27E2
chr22_33271419_33271920	chr22	33271419	33271920	163140	LINC01640
chr1_207963253_207964050	chr1	207963253	207964050	-52313	CD34
chr3_138915379_138916261	chr3	138915379	138916261	28200	LINC01391
chr3_112376935_112377436	chr3	112376935	112377436	44238	CD200
chr8_70818784_70819385	chr8	70818784	70819385	149637	XKR9
chr22_46580327_46580828	chr22	46580327	46580828	-39825	GRAMD4
chr2_117536098_117536619	chr2	117536098	117536619	-278321	DDX18
chr10_14507082_14507696	chr10	14507082	14507696	25321	FAM107B
chr22_46575210_46575711	chr22	46575210	46575711	-38290	CELSR1
chr11_57480235_57480736	chr11	57480235	57480736	19948	RTN4RL2
chr8_19140959_19141770	chr8	19140959	19141770	104158	LOC100128993
chr16_63617334_63618381	chr16	63617334	63618381	1504280	CDH11
chr16_85480207_85480708	chr16	85480207	85480708	-130966	GSE1
chr1_228121005_228121506	chr1	228121005	228121506	-11943	MRPL55
chr2_13523141_13523646	chr2	13523141	13523646	-516380	LOC100506474
chr2_238408725_238409226	chr2	238408725	238409226	-17953	ASB1
chr11_130213030_130213531	chr11	130213030	130213531	53493	ST14
chr16_85491960_85492461	chr16	85491960	85492461	-119213	GSE1
chr3_115778926_115779427	chr3	115778926	115779427	125950	SNORD155
chr10_4982656_4983159	chr10	4982656	4983159	19645	AKR1C1
chr16_85525169_85525670	chr16	85525169	85525670	-86004	GSE1
chr16_63614385_63614886	chr16	63614385	63614886	1507502	CDH11
chr20_3842459_3842960	chr20	3842459	3842960	-4090	MAVS
chr8_8386229_8386732	chr8	8386229	8386732	-4646	PRAG1
chr7_101192455_101192956	chr7	101192455	101192956	8316	MOGAT3
chr21_36297973_36298474	chr21	36297973	36298474	-21966	MORC3
chr16_85473884_85474385	chr16	85473884	85474385	-137289	GSE1
chr1_159910325_159910834	chr1	159910325	159910834	-10463	CFAP45
chr16_89052146_89052647	chr16	89052146	89052647	-41413	ACSF3
chr6_42454352_42454890	chr6	42454352	42454890	-2570	TRERF1
chr16_85486172_85486673	chr16	85486172	85486673	-125001	GSE1
chr1_15431094_15431595	chr1	15431094	15431595	-7098	CTRC
chr21_33901664_33902165	chr21	33901664	33902165	13940	ATP5PO
chr9_137274497_137274998	chr9	137274497	137274998	-3081	TOR4A
chr4_9532073_9532720	chr4	9532073	9532720	23920	MIR548I2
chr13_51923924_51924425	chr13	51923924	51924425	62226	CCDC70
chr13_51912079_51912580	chr13	51912079	51912580	50381	CCDC70
chr3_52298628_52299129	chr3	52298628	52299129	-4570	MIR135A1
chr15_62391663_62392209	chr15	62391663	62392209	48907	MIR6085
chr10_100970010_100970511	chr10	100970010	100970511	-2269	SEMA4G
chr2_18682662_18683163	chr2	18682662	18683163	-93332	NT5C1B
chr1_202106340_202106899	chr1	202106340	202106899	-16222	GPR37L1
chr10_72364248_72364749	chr10	72364248	72364749	-9349	DNAJB12
chr1_31588738_31589239	chr1	31588738	31589239	10843	TINAGL1
chr22_42440030_42440531	chr22	42440030	42440531	-7885	NFAM1
chr16_85428122_85428623	chr16	85428122	85428623	-122047	MIR5093
chr6_148152127_148152628	chr6	148152127	148152628	-119899	SASH1
chr14_66403124_66403649	chr14	66403124	66403649	-82985	CCDC196
chr12_95642558_95643072	chr12	95642558	95643072	-6440	PGAM1P5
chr6_142452535_142453036	chr6	142452535	142453036	150866	ADGRG6
chr2_127400468_127400969	chr2	127400468	127400969	-17702	PROC
chr22_24977773_24978274	chr22	24977773	24978274	-31328	TMEM211
chr12_58925650_58926151	chr12	58925650	58926151	-5362	LRIG3
chr9_76521928_76522429	chr9	76521928	76522429	21545	GCNT1
chr3_37991112_37991613	chr3	37991112	37991613	-2225	VILL
chr1_222754514_222755015	chr1	222754514	222755015	15080	FAM177B
chr3_138038674_138039175	chr3	138038674	138039175	28760	CLDN18
chr6_39187450_39187951	chr6	39187450	39187951	41775	KCNK5
chr16_85498549_85499050	chr16	85498549	85499050	-112624	GSE1
chr5_76838588_76839089	chr5	76838588	76839089	-11163	S100Z
chr7_77989952_77990484	chr7	77989952	77990484	150088	PHTF2
chr20_53942176_53942677	chr20	53942176	53942677	-66717	SUMO1P1
chr6_143549530_143550031	chr6	143549530	143550031	12271	PHACTR2-AS1
chr11_3455579_3456080	chr11	3455579	3456080	-63914	OR7E12P
chr12_58860252_58860753	chr12	58860252	58860753	59044	LRIG3
chr9_69099345_69099846	chr9	69099345	69099846	-21669	TJP2
chr6_106967751_106968252	chr6	106967751	106968252	6038	CD24
chr10_120978412_120978913	chr10	120978412	120978913	-127483	WDR11-AS1
chr4_23768456_23768957	chr4	23768456	23768957	112586	PPARGC1A
chr6_143573927_143574428	chr6	143573927	143574428	-4838	PHACTR2-AS1
chr15_85838569_85839116	chr15	85838569	85839116	13207	MIR548AP
chr11_64851139_64851640	chr11	64851139	64851640	-6820	CDC42BPG
chr2_134120828_134121329	chr2	134120828	134121329	-6047	MIR3679
chr7_27411133_27411634	chr7	27411133	27411634	-164154	EVX1-AS
chr3_127920696_127921197	chr3	127920696	127921197	-2113	KBTBD12
chr17_48585557_48586058	chr17	48585557	48586058	-3185	HOXB3
chr7_27367511_27368012	chr7	27367511	27368012	-120532	EVX1-AS
chr15_62561141_62561642	chr15	62561141	62561642	83790	MGC15885
chr2_18800500_18801001	chr2	18800500	18801001	-211170	NT5C1B
chr17_50942170_50942671	chr17	50942170	50942671	-74442	TOB1
chr17_75159245_75159746	chr17	75159245	75159746	-4812	JPT1
chr6_131954664_131955165	chr6	131954664	131955165	-3536	CTGF
chr16_85444996_85445497	chr16	85444996	85445497	-138921	MIR5093
chr16_2904100_2904612	chr16	2904100	2904612	-7623	FLYWCH1
chr9_94533301_94533802	chr9	94533301	94533802	-21494	PCAT7
chr8_40061293_40061798	chr8	40061293	40061798	-91923	TCIM
chr16_85523551_85524052	chr16	85523551	85524052	-87622	GSE1
chr20_24930977_24931478	chr20	24930977	24931478	-18003	CST7
chr22_20211945_20212446	chr22	20211945	20212446	5863	LINC00896
chr2_9107475_9107976	chr2	9107475	9107976	-99040	ASAP2
chr1_17529921_17530422	chr1	17529921	17530422	-9664	ARHGEF10L
chrX_68842988_68843489	chrX	68842988	68843489	14241	EFNB1
chr22_41181735_41182236	chr22	41181735	41182236	15516	EP300-AS1
chr1_226135055_226135677	chr1	226135055	226135677	-12637	ACBD3-AS1
chr14_73228199_73228700	chr14	73228199	73228700	-9048	PAPLN
chr16_75516890_75517675	chr16	75516890	75517675	17888	CHST5
chr4_186726458_186726959	chr4	186726458	186726959	-2875	FAT1
chr20_53939832_53940333	chr20	53939832	53940333	-64373	SUMO1P1
chr1_155983653_155984154	chr1	155983653	155984154	-4343	ARHGEF2
chr15_62545525_62546026	chr15	62545525	62546026	99406	MGC15885
chr5_61290668_61291169	chr5	61290668	61291169	-25989	LINC02057
chr8_53362240_53362741	chr8	53362240	53362741	-110793	OPRK1
chr2_13532044_13532545	chr2	13532044	13532545	-525281	LOC100506474
chrX_68995984_68996485	chrX	68995984	68996485	167237	EFNB1
chr1_112360226_112360727	chr1	112360226	112360727	-35702	CTTNBP2NL
chr10_4981822_4982323	chr10	4981822	4982323	18810	AKR1C1
chr4_75180926_75181427	chr4	75180926	75181427	-96468	LINC02562
chr13_31965633_31966134	chr13	31965633	31966134	-65417	FRY
chr14_75254446_75255078	chr14	75254446	75255078	-24016	FOS
chr2_14654674_14655175	chr2	14654674	14655175	22241	FAM84A
chr1_232553293_232553794	chr1	232553293	232553794	-37935	SIPA1L2
chr2_18854964_18855465	chr2	18854964	18855465	171757	LINC01376
chr11_6443332_6443858	chr11	6443332	6443858	-2571	HPX
chr19_1747582_1748531	chr19	1747582	1748531	-5607	ONECUT3
chr15_59410367_59410868	chr15	59410367	59410868	-27556	FAM81A
chr22_46612739_46613240	chr22	46612739	46613240	-7413	GRAMD4
chr1_94384699_94385200	chr1	94384699	94385200	-33428	ABCD3
chr19_43765174_43765675	chr19	43765174	43765675	-10388	SMG9
chr17_10844399_10844900	chr17	10844399	10844900	-6548	PIRT
chr13_51896242_51896743	chr13	51896242	51896743	34544	CCDC70
chr19_13840416_13840947	chr19	13840416	13840947	-4022	MIR23A
chr14_75283219_75283811	chr14	75283219	75283811	4737	FOS
chr14_24422816_24423317	chr14	24422816	24423317	-6220	KHNYN
chr18_54717589_54718090	chr18	54717589	54718090	-110638	RAB27B
chr1_232524059_232524560	chr1	232524059	232524560	-8701	SIPA1L2
chr16_75515413_75515914	chr16	75515413	75515914	19507	CHST5
chr2_134119644_134120215	chr2	134119644	134120215	-7196	MIR3679
chr3_119210000_119210501	chr3	119210000	119210501	-16236	B4GALT4-AS1
chr12_109131101_109131602	chr12	109131101	109131602	-8046	ACACB
chr4_38702369_38702870	chr4	38702369	38702870	-37991	KLF3-AS1
chr15_59622209_59622725	chr15	59622209	59622725	10684	GCNT3
chr1_51283930_51284431	chr1	51283930	51284431	13781	TTC39A
chr13_32001231_32001732	chr13	32001231	32001732	-29819	FRY
chr10_94892329_94892830	chr10	94892329	94892830	-46079	CYP2C9
chr16_85453123_85453624	chr16	85453123	85453624	-147048	MIR5093
chr15_62592317_62592818	chr15	62592317	62592818	52614	MGC15885
chr13_31998082_31998604	chr13	31998082	31998604	-32957	FRY
chr7_27192545_27193046	chr7	27192545	27193046	7311	HOXA13
chr17_50757020_50757534	chr17	50757020	50757534	10280	LINC00483
chr6_52416468_52416969	chr6	52416468	52416969	-3478	EFHC1
chr15_62594039_62594540	chr15	62594039	62594540	50892	MGC15885
chr6_143575305_143575806	chr6	143575305	143575806	-6216	PHACTR2-AS1
chr2_102540767_102541311	chr2	102540767	102541311	67736	SLC9A4
chr5_115389770_115390271	chr5	115389770	115390271	-93259	CCDC112
chr4_69718868_69719369	chr4	69718868	69719369	41594	SULT1B1
chr4_3041625_3042126	chr4	3041625	3042126	32639	HTT-AS
chr3_193828401_193828902	chr3	193828401	193828902	15358	LINC02038
chr8_71059217_71059886	chr8	71059217	71059886	297138	EYA1
chr1_232622407_232623123	chr1	232622407	232623123	-95306	LINC01745
chr22_46582442_46582943	chr22	46582442	46582943	-37710	GRAMD4
chr6_39143172_39143673	chr6	39143172	39143673	-28236	SAYSD1
chr8_58801194_58802067	chr8	58801194	58802067	-141785	NSMAF
chr7_64888838_64889339	chr7	64888838	64889339	-14154	ZNF273
chr8_70980014_70980515	chr8	70980014	70980515	310817	XKR9
chr11_3580130_3580631	chr11	3580130	3580631	-8393	LOC101927708
chr5_141849561_141850221	chr5	141849561	141850221	16311	PCDH1
chr7_27477975_27478476	chr7	27477975	27478476	-137749	TSL
chr2_19089344_19089845	chr2	19089344	19089845	-62623	LINC01376
chr1_17513093_17513594	chr1	17513093	17513594	-26492	ARHGEF10L
chr10_114081992_114082493	chr10	114081992	114082493	38195	ADRB1
chr2_18836474_18836975	chr2	18836474	18836975	190247	LINC01376
chr2_13521941_13522442	chr2	13521941	13522442	-515178	LOC100506474
chr16_85420604_85421105	chr16	85420604	85421105	-114529	MIR5093
chr19_50190406_50190989	chr19	50190406	50190989	-12931	MYH14
chr2_134130062_134130563	chr2	134130062	134130563	3187	MIR3679
chr2_18970696_18971224	chr2	18970696	18971224	56011	LINC01376
chr2_20186363_20186865	chr2	20186363	20186865	38552	SDC1
chr20_17611273_17611774	chr20	17611273	17611774	41569	DSTN
chr1_232538172_232538673	chr1	232538172	232538673	-22814	SIPA1L2
chr7_150870559_150871060	chr7	150870559	150871060	18332	AOC1
chr7_27372315_27372816	chr7	27372315	27372816	-125336	EVX1-AS
chr7_27423252_27423753	chr7	27423252	27423753	-176273	EVX1-AS
chr4_9549430_9549931	chr4	9549430	9549931	6636	MIR548I2
chr3_197654049_197654550	chr3	197654049	197654550	20277	MIR922
chr17_31549646_31550435	chr17	31549646	31550435	-9956	MIR193A
chr19_35434433_35434934	chr19	35434433	35434934	-15032	FFAR2
chr4_141307102_141307608	chr4	141307102	141307608	25262	LINC02432
chr3_193829638_193830139	chr3	193829638	193830139	14121	LINC02038
chr21_36640339_36640840	chr21	36640339	36640840	-58532	SIM2
chr5_138937815_138938316	chr5	138937815	138938316	62665	CTNNA1
chr9_133252285_133252786	chr9	133252285	133252786	22679	ABO
chr3_37990455_37990976	chr3	37990455	37990976	-2872	VILL
chr17_10844940_10845551	chr17	10844940	10845551	-7144	PIRT
chr6_148021668_148022169	chr6	148021668	148022169	-250358	SASH1
chr1_1150016_1150549	chr1	1150016	1150549	13265	LINC01342
chr10_100969297_100969798	chr10	100969297	100969798	-2982	SEMA4G
chr5_128201254_128201779	chr5	128201254	128201779	117725	SLC12A2
chr3_186760462_186761098	chr3	186760462	186761098	-22792	EIF4A2
chr22_25400744_25401295	chr22	25400744	25401295	-19442	LRP5L
chr16_85484298_85484799	chr16	85484298	85484799	-126875	GSE1
chr11_23113030_23114073	chr11	23113030	23114073	-253125	CCDC179
chr22_24994211_24994712	chr22	24994211	24994712	-33513	KIAA1671
chr16_85448779_85449280	chr16	85448779	85449280	-142704	MIR5093
chr10_94857921_94858422	chr10	94857921	94858422	-80487	CYP2C9
chr6_79710099_79710600	chr6	79710099	79710600	79244	SH3BGRL2
chr10_13302061_13302564	chr10	13302061	13302564	-2182	PHYH
chr6_142456914_142457415	chr6	142456914	142457415	155245	ADGRG6
chr4_184385633_184386553	chr4	184385633	184386553	-3787	LINC02362
chr7_27409446_27409947	chr7	27409446	27409947	-162467	EVX1-AS
chr15_59632685_59633186	chr15	59632685	59633186	21152	GCNT3
chr1_46187398_46187914	chr1	46187398	46187914	9843	POMGNT1
chr4_11066388_11066889	chr4	11066388	11066889	-302189	MIR572
chr1_229170740_229171241	chr1	229170740	229171241	3811	MIR4454
chr7_27376053_27376554	chr7	27376053	27376554	-129074	EVX1-AS
chr22_24991758_24992315	chr22	24991758	24992315	-35938	KIAA1671
chr21_28554892_28555393	chr21	28554892	28555393	15824	LINC00161
chr1_206005215_206005716	chr1	206005215	206005716	-1999	RAB7B
chr3_58173648_58174149	chr3	58173648	58174149	-3263	FLNB-AS1
chr11_112368342_112368843	chr11	112368342	112368843	97843	LOC283140
chr1_17521884_17522385	chr1	17521884	17522385	-17701	ARHGEF10L
chr7_6926495_6926996	chr7	6926495	6926996	-100450	CCZ1B
chrX_68843943_68844444	chrX	68843943	68844444	15196	EFNB1
chr8_85236562_85237092	chr8	85236562	85237092	-8660	CA13
chr11_119919610_119920111	chr11	119919610	119920111	190277	LOC102724301
chr3_155469141_155469642	chr3	155469141	155469642	-16412	PLCH1-AS2
chr15_90293307_90293880	chr15	90293307	90293880	-27834	CIB1
chr20_44434090_44434591	chr20	44434090	44434591	16217	LINC01430
chr3_42014003_42014504	chr3	42014003	42014504	-51813	ULK4
chr15_66866001_66866502	chr15	66866001	66866502	90264	LINC02206
chr1_153533049_153533550	chr1	153533049	153533550	2942	S100A6
chr2_18777142_18777643	chr2	18777142	18777643	-187812	NT5C1B
chr6_39166891_39167392	chr6	39166891	39167392	-51955	SAYSD1
chr20_10716852_10717353	chr20	10716852	10717353	-35988	LINC01752
chr17_7836580_7837081	chr17	7836580	7837081	-3076	KDM6B
chr14_65267131_65267634	chr14	65267131	65267634	-45035	LINC02324
chr6_148262967_148263468	chr6	148262967	148263468	-9059	SASH1
