## Supplementary Table5 for "eRNA profiling uncovers the enhancer landscape of oesophageal adenocarcinoma and reveals new deregulated pathways"

### Sheet: Legend
Table S5
(A) Super enhancers identified in OE19 ATAC-seq data using HOMER findPeaks.pl -style super
(B) Super enhancers identified in OE19 H3K27Ac ChIP-seq data using HOMER findPeaks.pl -style super
(C) High confidence super enhancers and target genes, derived using bedtools -intersect on ATAC and H3K27Ac ChIP identified super enhancers and annotated using HOMER -annotatePeaks.pl
Additionally shown are the 73 high confidence intergenic super enhancers that overlap with patient dervied eRNA regions.

### Sheet: (A) ATAC SEs
PeakID	Chr	Start	End
chr1-20234	chr1	156090688	156130510
chr1-3013	chr1	16143404	16189380
chr1-22643	chr1	155038585	155094670
chr1-11078	chr1	234960648	235104552
chr1-23042	chr1	17494157	17598057
chr1-4059	chr1	180157399	180188482
chr1-21003	chr1	1109661	1165104
chr1-63301	chr1	201999626	202119327
chr1-5806	chr1	225871514	225924300
chr1-26694	chr1	27517990	27576161
chr1-26347	chr1	26949982	27011293
chr1-30762	chr1	234589432	234613042
chr1-22993	chr1	234631614	234724951
chr1-13111	chr1	6343468	6438423
chr1-3710	chr1	151988412	152035248
chr1-13714	chr1	226109662	226135634
chr1-55277	chr1	228823217	228867944
chr1-9044	chr1	21607670	21639129
chr1-90016	chr1	32695251	32775598
chr1-57282	chr1	42913469	42980832
chr1-19590	chr1	155167338	155194159
chr1-4212	chr1	225444904	225481429
chr1-18757	chr1	150552334	150579666
chr1-27631	chr1	229108741	229184395
chr1-7305	chr1	165630991	165646366
chr1-7165	chr1	26849211	26865531
chr1-42879	chr1	151494667	151514136
chr1-10131	chr1	1064017	1080332
chr1-91502	chr1	172423053	172451451
chr1-7399	chr1	15780545	15800522
chr1-68296	chr1	15168431	15202295
chr1-13692	chr1	181105054	181127543
chr1-5929	chr1	167082460	167121953
chr1-18117	chr1	27097437	27123089
chr1-61436	chr1	206982132	207032198
chr1-36694	chr1	152906040	152967754
chr1-45888	chr1	223628224	223670860
chr1-29693	chr1	67700670	67771518
chr1-13805	chr1	159936449	159971528
chr1-71432	chr1	116467249	116515299
chr1-69802	chr1	205430806	205457321
chr1-36273	chr1	211603209	211667664
chr1-85401	chr1	8147848	8212530
chr1-25449	chr1	151828952	151846600
chr1-32415	chr1	155120230	155136125
chr1-43533	chr1	43523099	43558288
chr1-49863	chr1	169086653	169124853
chr1-45607	chr1	156445730	156457947
chr1-65397	chr1	223103320	223143263
chr1-15118	chr1	151568546	151620040
chr1-23682	chr1	143698064	143736444
chr1-22557	chr1	39934102	39989230
chr1-18432	chr1	201376856	201407471
chr1-23191	chr1	164651541	164683770
chr1-46191	chr1	20470349	20508089
chr1-40147	chr1	207797421	207869345
chr1-25999	chr1	21922561	21943278
chr1-17467	chr1	145877844	145892465
chr1-7684	chr1	200893460	200917689
chr1-72515	chr1	227379305	227402493
chr1-3328	chr1	153608117	153617966
chr1-17350	chr1	202072261	202086284
chr1-50235	chr1	898765	933434
chr1-4791	chr1	152047678	152048752
chr1-21846	chr1	154967437	155001468
chr1-6154	chr1	161013625	161021323
chr10-17330	chr10	11658858	11737571
chr10-13386	chr10	103731933	103837574
chr10-11720	chr10	5518144	5554881
chr10-12398	chr10	132387879	132430229
chr10-3501	chr10	114499615	114547483
chr10-1411	chr10	14550287	14612305
chr10-10055	chr10	72292220	72340739
chr10-749	chr10	4981768	5025961
chr10-3989	chr10	6271836	6302031
chr10-9483	chr10	43315600	43362794
chr11-7529	chr11	118907051	118938964
chr11-11810	chr11	77061251	77095997
chr11-9187	chr11	73177442	73249530
chr11-10160	chr11	69939545	69972773
chr11-1733	chr11	69274570	69302044
chr11-6619	chr11	133927613	133965710
chr11-20438	chr11	691101	763158
chr11-4070	chr11	75318885	75351710
chr11-8015	chr11	2178986	2211592
chr11-4414	chr11	129817278	129862151
chr11-49634	chr11	69630045	69655273
chr11-776	chr11	76788272	76807733
chr11-1666	chr11	65418972	65436601
chr11-20790	chr11	12215174	12265008
chr11-923	chr11	130146218	130166855
chr11-2352	chr11	129315775	129345023
chr11-8377	chr11	69114886	69138846
chr11-36281	chr11	120295072	120352993
chr11-17038	chr11	34223023	34281552
chr11-35170	chr11	121445479	121478667
chr11-14889	chr11	68812602	68844278
chr11-6775	chr11	119683804	119713776
chr11-17715	chr11	15618504	15671386
chr11-7791	chr11	126345861	126387029
chr11-11499	chr11	16918001	16966964
chr11-1350	chr11	75422049	75430387
chr11-6755	chr11	74442645	74465858
chr11-66122	chr11	1207608	1237576
chr11-5211	chr11	819400	835170
chr11-57209	chr11	86781623	86830483
chr11-3000	chr11	34600273	34610103
chr11-9477	chr11	1749962	1792205
chr11-60677	chr11	10878735	10934244
chr11-19360	chr11	72807370	72831872
chr11-14093	chr11	123580557	123590990
chr11-15300	chr11	85774792	85831455
chr11-10057	chr11	65468889	65494206
chr11-16043	chr11	75366802	75387449
chr11-3005	chr11	57778495	57800913
chr11-14014	chr11	66709749	66727779
chr11-34432	chr11	61682087	61707996
chr11-5517	chr11	74532522	74553841
chr11-866	chr11	72782281	72786803
chr11-70062	chr11	63552884	63636160
chr11-28677	chr11	86174594	86230562
chr11-2869	chr11	75786346	75803613
chr11-11749	chr11	16981639	17015725
chr11-44729	chr11	77269481	77300419
chr11-16773	chr11	7591667	7613157
chr11-25856	chr11	71775371	71813837
chr11-10557	chr11	70183588	70212714
chr11-15050	chr11	47176617	47216814
chr11-73150	chr11	27362820	27402356
chr11-16500	chr11	117177817	117210174
chr11-9255	chr11	59755196	59787537
chr11-3523	chr11	75155986	75168973
chr11-1736	chr11	120121260	120132619
chr12-17310	chr12	52837426	52927760
chr12-1284	chr12	6312744	6392993
chr12-5835	chr12	49315865	49367635
chr12-32869	chr12	12859772	12919043
chr12-19768	chr12	122850784	122899113
chr12-32950	chr12	38867076	38907062
chr12-640	chr12	52143672	52168737
chr12-7873	chr12	48947683	48977542
chr12-20657	chr12	124581338	124637850
chr12-3135	chr12	6215866	6235946
chr12-2610	chr12	6532223	6570615
chr12-4134	chr12	6904828	6944952
chr12-8419	chr12	6272798	6296605
chr12-3909	chr12	537703	576472
chr12-3661	chr12	49110478	49131454
chr12-20224	chr12	124898432	124940981
chr12-1554	chr12	3300000	3320077
chr12-9759	chr12	64625200	64680051
chr12-2434	chr12	122944600	122981016
chr12-20187	chr12	120944749	120984846
chr12-7268	chr12	54359058	54411784
chr12-7936	chr12	121786293	121812811
chr12-14031	chr12	113193988	113246331
chr13-3696	chr13	98476433	98509927
chr13-11202	chr13	95087728	95128648
chr13-20588	chr13	106083676	106104548
chr13-15891	chr13	34143568	34165492
chr13-759	chr13	73058910	73103625
chr13-17009	chr13	110590657	110645349
chr13-2569	chr13	113837656	113861092
chr13-1012	chr13	98648143	98653663
chr13-6090	chr13	26946950	26969282
chr13-3585	chr13	112990736	113035283
chr13-13844	chr13	27933593	27966337
chr13-19202	chr13	97182010	97260242
chr13-7701	chr13	97109758	97142002
chr13-15341	chr13	110541177	110563586
chr13-8612	chr13	46575273	46620345
chr13-1564	chr13	112711623	112723328
chr13-24136	chr13	99033860	99046813
chr13-8578	chr13	20163420	20199105
chr13-20593	chr13	106466692	106477743
chr13-1046	chr13	29923785	29935383
chr13-15870	chr13	30107511	30143086
chr13-4021	chr13	45329718	45368908
chr14-1837	chr14	35332026	35413550
chr14-1558	chr14	65226925	65270148
chr14-3196	chr14	73741436	73772298
chr14-6768	chr14	100131165	100165832
chr14-6449	chr14	20657534	20720270
chr14-2644	chr14	68778948	68825223
chr14-13172	chr14	64688899	64737112
chr14-2462	chr14	75276945	75316790
chr14-3551	chr14	95249087	95274044
chr14-6858	chr14	102498365	102527884
chr14-12804	chr14	22766614	22837435
chr14-4827	chr14	99552480	99580427
chr14-9489	chr14	103871784	103933989
chr14-5678	chr14	104094699	104137784
chr14-1346	chr14	50000973	50026131
chr14-8792	chr14	92714770	92759505
chr14-4714	chr14	103091530	103122512
chr14-4161	chr14	105469749	105491907
chr15-5570	chr15	60362684	60423906
chr15-4286	chr15	40823508	40904350
chr15-7691	chr15	42035478	42139521
chr15-26964	chr15	89991839	90071530
chr15-9290	chr15	67063702	67191106
chr15-6339	chr15	90185036	90230311
chr15-6649	chr15	100707311	100722468
chr15-5388	chr15	92797091	92832235
chr15-3975	chr15	63460289	63515001
chr15-7375	chr15	90143142	90166189
chr15-16718	chr15	66751560	66803686
chr15-1702	chr15	40098744	40137462
chr15-9997	chr15	63992443	64020216
chr15-9231	chr15	41895096	41940932
chr15-2073	chr15	70492820	70528575
chr15-2847	chr15	40338899	40348540
chr15-1649	chr15	40768496	40794018
chr15-15732	chr15	57477788	57506457
chr15-3602	chr15	40932682	40972557
chr15-4400	chr15	90315704	90362437
chr15-871	chr15	101477736	101499480
chr15-4393	chr15	80679288	80710023
chr15-734	chr15	69594331	69609576
chr16-8380	chr16	85297018	85371168
chr16-4682	chr16	2983674	3039784
chr16-17913	chr16	84952238	85037445
chr16-4747	chr16	31094510	31148635
chr16-3366	chr16	1979100	2023614
chr16-3391	chr16	68704274	68756641
chr16-2173	chr16	67441204	67462454
chr16-5973	chr16	88737394	88771336
chr16-4439	chr16	87848194	87871800
chr16-4973	chr16	30775262	30845029
chr16-5341	chr16	4918714	4958647
chr16-19433	chr16	89816098	89848160
chr16-2841	chr16	74730189	74744277
chr17-24	chr17	29145357	29155943
chr17-72	chr17	29111735	29125285
chr17-24315	chr17	81011805	81102083
chr17-1389	chr17	75549173	75617695
chr17-19457	chr17	47936051	48049121
chr17-4778	chr17	72403881	72477967
chr17-34008	chr17	75060061	75182853
chr17-14900	chr17	57851225	57949106
chr17-5679	chr17	59829035	59853694
chr17-12861	chr17	81316684	81366153
chr17-3618	chr17	28698186	28761644
chr17-8415	chr17	72580432	72618631
chr17-10222	chr17	78127938	78175229
chr17-20282	chr17	79892433	79934172
chr17-31135	chr17	15638345	15662976
chr17-8115	chr17	79988117	80037262
chr17-12930	chr17	50133058	50178709
chr17-6402	chr17	43309728	43316376
chr17-28903	chr17	58351962	58415626
chr17-4831	chr17	16285877	16313854
chr17-12610	chr17	78975380	79005838
chr17-22135	chr17	42509360	42554764
chr17-32145	chr17	47789879	47820790
chr17-8813	chr17	75679705	75707499
chr17-20790	chr17	74408872	74454541
chr17-12050	chr17	18960835	18982458
chr17-3294	chr17	48600541	48647709
chr17-7072	chr17	15945053	15972260
chr17-64013	chr17	10724028	10815689
chr17-5434	chr17	17014640	17028576
chr17-17231	chr17	17663351	17694502
chr17-26973	chr17	82838283	82890052
chr17-12127	chr17	77300195	77342858
chr17-14065	chr17	2382669	2407577
chr17-2281	chr17	50686508	50720022
chr17-5452	chr17	50884067	50905302
chr17-65518	chr17	63425433	63479257
chr17-5701	chr17	17819673	17840612
chr17-7944	chr17	8153588	8210102
chr17-7418	chr17	7833806	7863532
chr17-14159	chr17	64063832	64116410
chr17-25884	chr17	76251933	76279873
chr17-23	chr17	28952480	28952786
chr17-17093	chr17	50440365	50482890
chr17-10155	chr17	82267390	82298517
chr17-7818	chr17	74960687	74992057
chr17-26706	chr17	48472475	48514090
chr17-8326	chr17	57407286	57421665
chr17-8537	chr17	50534136	50543357
chr17-3745	chr17	50630372	50639622
chr17-27531	chr17	7204852	7280788
chr17-4888	chr17	81991614	82004194
chr17-8488	chr17	74757538	74791862
chr17-37651	chr17	29555862	29592180
chr17-8971	chr17	19744947	19766845
chr17-43200	chr17	56876859	56916250
chr17-9844	chr17	4476180	4500532
chr17-70731	chr17	15473818	15503182
chr17-24389	chr17	16329010	16386985
chr17-50601	chr17	75959647	76014655
chr17-19650	chr17	27323544	27340387
chr17-26393	chr17	78526574	78592810
chr17-63862	chr17	2336201	2367392
chr17-11384	chr17	50266664	50297768
chr17-9303	chr17	81712579	81736307
chr17-63956	chr17	6996730	7060945
chr17-10096	chr17	21275651	21288470
chr17-10902	chr17	40098119	40140972
chr17-8132	chr17	17078177	17096914
chr18-1192	chr18	11981534	12016005
chr18-4157	chr18	8696807	8801682
chr18-10474	chr18	9814565	9850043
chr18-6287	chr18	8982430	9025813
chr18-2402	chr18	7941531	7951132
chr18-10537	chr18	11840533	11872942
chr18-2760	chr18	13800936	13849983
chr18-1321	chr18	32372170	32383467
chr18-1544	chr18	9673125	9700904
chr18-5505	chr18	48922763	48960847
chr18-13475	chr18	31185742	31217917
chr18-5569	chr18	31490395	31513877
chr18-4057	chr18	10122134	10141467
chr18-3428	chr18	22018431	22066462
chr18-4050	chr18	8329193	8342188
chr18-5400	chr18	12686202	12701818
chr18-15345	chr18	48433688	48461652
chr18-2398	chr18	23609472	23662776
chr18-2600	chr18	12271676	12288432
chr19-10398	chr19	44718469	44813554
chr19-6038	chr19	40570506	40646645
chr19-10924	chr19	13833537	13921776
chr19-8675	chr19	42244558	42302627
chr19-915	chr19	39397725	39412165
chr19-2148	chr19	16070237	16112108
chr19-9648	chr19	45506141	45591284
chr19-39013	chr19	33022567	33081348
chr19-9567	chr19	48602244	48645512
chr19-9137	chr19	35107352	35176246
chr19-49242	chr19	41767087	41799993
chr19-13532	chr19	42433652	42498286
chr19-17162	chr19	47079344	47131225
chr19-55144	chr19	49034227	49136364
chr19-12460	chr19	43731997	43784771
chr19-13240	chr19	48770211	48844812
chr19-12819	chr19	1240287	1284686
chr19-4552	chr19	38361685	38418131
chr19-6362	chr19	46210705	46265603
chr19-15127	chr19	39110368	39167879
chr19-10291	chr19	45075329	45131332
chr19-9037	chr19	14519830	14585516
chr19-15163	chr19	46000875	46082664
chr19-24099	chr19	18272418	18349701
chr19-2683	chr19	19591126	19628135
chr19-20113	chr19	55135793	55189715
chr19-10709	chr19	42166443	42217686
chr19-12305	chr19	17765137	17807338
chr19-14917	chr19	18401701	18451382
chr19-1891	chr19	45154368	45202939
chr19-2326	chr19	37931918	37952127
chr19-30316	chr19	13143170	13170225
chr19-25407	chr19	41727684	41754141
chr19-24381	chr19	48858602	48878980
chr19-10700	chr19	38290527	38305256
chr19-24944	chr19	48309411	48334241
chr19-2052	chr19	48676759	48698470
chr19-5725	chr19	35731278	35758642
chr19-3006	chr19	48488030	48510961
chr19-16068	chr19	49421108	49453790
chr19-38399	chr19	53842094	53890255
chr19-64712	chr19	48530837	48568818
chr19-12436	chr19	34994944	35013256
chr19-663	chr19	49149281	49170755
chr19-4926	chr19	33291038	33317237
chr19-28238	chr19	47210721	47257967
chr19-48167	chr19	6723193	6767414
chr19-19638	chr19	38233722	38277698
chr19-4560	chr19	45443417	45485712
chr19-42084	chr19	10732644	10774336
chr19-14352	chr19	17305867	17346547
chr19-2061	chr19	43668501	43679885
chr19-5987	chr19	41159014	41176585
chr19-11852	chr19	2491104	2543958
chr19-10724	chr19	45862387	45883190
chr19-27658	chr19	1826118	1876500
chr19-18243	chr19	49851192	49869982
chr19-7218	chr19	55667794	55689189
chr19-20146	chr19	2028777	2070064
chr19-10637	chr19	51354152	51368090
chr19-25236	chr19	18479048	18520805
chr19-37138	chr19	10219590	10292744
chr19-14702	chr19	17205280	17246793
chr19-2860	chr19	45770271	45781863
chr19-26713	chr19	44552331	44612247
chr19-15906	chr19	13004318	13061666
chr19-20126	chr19	55624078	55655094
chr19-4796	chr19	40420779	40446328
chr19-22804	chr19	46967740	47013384
chr2-7081	chr2	28356130	28409715
chr2-3779	chr2	54545729	54640461
chr2-34240	chr2	25991551	26034443
chr2-9270	chr2	42979492	43228070
chr2-21818	chr2	42036406	42092746
chr2-23036	chr2	28610514	28683840
chr2-6392	chr2	218264785	218324422
chr2-10267	chr2	84906889	84997186
chr2-6384	chr2	172427656	172465932
chr2-5021	chr2	47269445	47310651
chr2-6943	chr2	20213072	20243277
chr2-17302	chr2	47016584	47044013
chr2-14086	chr2	231590507	231621517
chr2-2409	chr2	47069521	47089400
chr2-10453	chr2	74833648	74876438
chr2-5543	chr2	10486650	10498235
chr2-13490	chr2	231640676	231673654
chr2-12489	chr2	85285396	85334271
chr2-33602	chr2	46286694	46341394
chr2-17248	chr2	9165552	9191263
chr2-30486	chr2	64312327	64363129
chr2-14422	chr2	10385913	10414465
chr2-54256	chr2	127365430	127423403
chr2-37360	chr2	238256533	238305366
chr2-10917	chr2	28423872	28437746
chr2-19052	chr2	159140480	159168996
chr2-23686	chr2	237471510	237513133
chr2-32078	chr2	234970375	235009131
chr2-5598	chr2	127064615	127081352
chr2-27507	chr2	85490978	85561426
chr2-8909	chr2	109690602	109736481
chr2-11443	chr2	20179648	20198336
chr2-7577	chr2	102585788	102622118
chr2-24090	chr2	27049961	27096579
chr2-35850	chr2	26961594	26982681
chr2-28674	chr2	237662743	237745308
chr2-6801	chr2	20129154	20166955
chr2-12484	chr2	70511998	70534836
chr2-11106	chr2	218387271	218419522
chr20-1089	chr20	62645046	62663430
chr20-9482	chr20	62782944	62823105
chr20-31162	chr20	54084955	54133809
chr20-3614	chr20	62874196	62929401
chr20-2767	chr20	62685955	62711490
chr20-10654	chr20	50624591	50690234
chr20-5700	chr20	63083959	63115107
chr20-2618	chr20	22489773	22546645
chr20-3956	chr20	401674	431846
chr20-31100	chr20	49575667	49627755
chr20-2842	chr20	32465439	32486218
chr20-1498	chr20	63534072	63545600
chr20-12189	chr20	50415045	50446966
chr20-30607	chr20	6651232	6714714
chr20-16246	chr20	50103670	50152710
chr20-27314	chr20	341657	382461
chr20-6047	chr20	45336573	45374204
chr20-1476	chr20	36082575	36101490
chr20-2419	chr20	17556980	17572514
chr20-20366	chr20	16518196	16539565
chr20-7856	chr20	50354680	50400345
chr20-7349	chr20	59005147	59048507
chr20-14190	chr20	37289757	37332320
chr20-4304	chr20	17594304	17611712
chr20-5590	chr20	64024109	64045094
chr20-11186	chr20	51738909	51767655
chr20-2997	chr20	31560785	31720498
chr20-43974	chr20	47295968	47331810
chr20-9864	chr20	57687290	57698711
chr20-4344	chr20	23225352	23246102
chr20-4500	chr20	49768337	49813393
chr20-13848	chr20	24992328	25040008
chr20-1575	chr20	62365801	62383080
chr20-2051	chr20	4898135	4937814
chr20-3813	chr20	33654096	33668194
chr20-24505	chr20	527601	572047
chr20-7304	chr20	25223052	25255715
chr20-23693	chr20	728404	776185
chr21-2874	chr21	41726968	41784254
chr21-6939	chr21	43701097	43734533
chr21-1115	chr21	44836591	44883057
chr21-4813	chr21	42449916	42501118
chr21-3222	chr21	42514363	42571324
chr21-3001	chr21	42086246	42120566
chr21-6306	chr21	41147197	41171654
chr21-4432	chr21	41207356	41258890
chr22-3742	chr22	37491698	37607405
chr22-2295	chr22	36325251	36419737
chr22-2888	chr22	41533329	41597672
chr22-25311	chr22	43060257	43184387
chr22-27208	chr22	31199225	31254361
chr22-3251	chr22	30196101	30213033
chr22-13009	chr22	30275674	30306244
chr22-10231	chr22	39985412	40055948
chr22-7225	chr22	42293030	42321099
chr22-4534	chr22	41822599	41859504
chr22-2953	chr22	46099852	46126949
chr22-14954	chr22	31579794	31647044
chr22-2945	chr22	38218538	38243321
chr22-2397	chr22	37777031	37818023
chr22-1311	chr22	49949234	49979845
chr22-3777	chr22	37731815	37753252
chr22-22219	chr22	42913843	42971028
chr22-7911	chr22	50271673	50304344
chr22-11404	chr22	18048419	18095404
chr22-7201	chr22	38135267	38181171
chr22-5718	chr22	37412892	37457784
chr22-1508	chr22	36451723	36481583
chr22-4217	chr22	41666659	41697726
chr22-485	chr22	41444281	41448817
chr22-2983	chr22	21629080	21666537
chr22-13156	chr22	44671722	44719955
chr22-7013	chr22	37016162	37044407
chr22-6707	chr22	17773241	17793397
chr22-4639	chr22	39437264	39454800
chr22-10359	chr22	28799297	28836101
chr22-4999	chr22	30408868	30426804
chr3-6273	chr3	194089447	194161562
chr3-6037	chr3	124586863	124646537
chr3-16778	chr3	157115321	157160584
chr3-13067	chr3	195850782	195915401
chr3-20132	chr3	57946983	58026404
chr3-10262	chr3	14369702	14439789
chr3-6089	chr3	134350764	134382355
chr3-10010	chr3	183244222	183316141
chr3-15189	chr3	107963002	108006698
chr3-26741	chr3	37964703	38004895
chr3-11100	chr3	46909567	46948762
chr3-8440	chr3	184334446	184371928
chr3-1646	chr3	65953199	65964613
chr3-14732	chr3	193805513	193854101
chr3-5831	chr3	192850355	192929150
chr3-9073	chr3	197003027	197031977
chr3-8209	chr3	194315447	194334119
chr3-10069	chr3	53159374	53197405
chr3-4320	chr3	50316623	50365692
chr3-1588	chr3	141937556	141962921
chr3-18803	chr3	172129823	172153894
chr3-28410	chr3	185527432	185559362
chr3-32160	chr3	195131196	195155494
chr3-26571	chr3	177285955	177300634
chr3-12039	chr3	150725482	150766358
chr3-13941	chr3	58164167	58188042
chr3-4742	chr3	112074756	112097852
chr4-3357	chr4	961599	1043978
chr4-21998	chr4	7956308	7987774
chr4-18727	chr4	139617746	139692890
chr4-16222	chr4	138871099	138919510
chr4-26782	chr4	78525556	78567438
chr4-3005	chr4	153204908	153245428
chr5-15392	chr5	177351345	177457888
chr5-4195	chr5	168301683	168365934
chr5-16552	chr5	181173302	181223932
chr5-10402	chr5	141833058	141876340
chr5-6465	chr5	142819456	142896595
chr5-2834	chr5	135126826	135142292
chr5-1996	chr5	1161211	1186181
chr6-181	chr6	42137039	42167116
chr6-2174	chr6	41704827	41742289
chr6-500	chr6	42113984	42123158
chr6-5473	chr6	41568799	41611050
chr6-15289	chr6	42192482	42339030	x
chr6-2721	chr6	41767198	41787802
chr6-928	chr6	44237384	44265685
chr6-753	chr6	43668246	44117825
chr6-7996	chr6	40708129	40723169
chr6-1899	chr6	43262171	43278923
chr6-1866	chr6	41449544	41520203
chr6-7113	chr6	1038936	1088761
chr6-1243	chr6	43493893	43507093
chr6-3100	chr6	42088176	42100091
chr6-13247	chr6	6678254	6750372
chr6-31793	chr6	3356148	3419095
chr6-2253	chr6	40895019	40912718
chr6-1512	chr6	40996581	41006508
chr6-14912	chr6	109296422	109350011
chr6-3290	chr6	41967010	41997517
chr6-8522	chr6	47076715	47117010
chr6-22514	chr6	34719581	34757729
chr6-42375	chr6	45505039	45536466
chr6-15489	chr6	39185174	39215834
chr6-11801	chr6	36616958	36683142
chr6-1915	chr6	43143494	43151879
chr6-14321	chr6	37018140	37059912
chr6-3889	chr6	42877050	42901927
chr6-61179	chr6	26152635	26224209
chr6-877	chr6	52503791	52504805
chr6-65290	chr6	12314283	12349075
chr6-778	chr6	43174189	43174988
chr6-41425	chr6	168301665	168343225
chr6-3641	chr6	34546650	34563749
chr6-1346	chr6	41682093	41687875
chr7-23654	chr7	73787071	73855824
chr7-4322	chr7	901390	953980
chr7-3784	chr7	76291490	76380425
chr7-21293	chr7	104922842	105025073
chr7-18609	chr7	74240493	74293178
chr7-32109	chr7	130868168	130941922
chr7-1929	chr7	73705012	73743539
chr7-2846	chr7	1455152	1474512
chr7-2117	chr7	977285	1008252
chr7-4006	chr7	5397081	5430405
chr7-9024	chr7	100126823	100168631
chr7-10609	chr7	47354912	47388587
chr7-5463	chr7	75943967	75957715
chr7-14558	chr7	150962967	151012725
chr7-25527	chr7	106041194	106071915
chr7-14258	chr7	74449983	74476161
chr7-20058	chr7	101156940	101192815
chr7-14480	chr7	74566834	74587832
chr7-12577	chr7	5549154	5581301
chr7-6880	chr7	129948868	129989889
chr7-6443	chr7	96303012	96331708
chr7-29322	chr7	130982212	131016535
chr7-3608	chr7	73612729	73648298
chr7-3099	chr7	140229728	140253101
chr7-15318	chr7	47460382	47485998
chr7-23283	chr7	128863608	128903599
chr7-15994	chr7	25851631	25862919
chr7-6116	chr7	151111087	151130069
chr7-42561	chr7	70565657	70599494
chr7-3151	chr7	44633404	44650977
chr7-2171	chr7	47571301	47589130
chr7-15714	chr7	16786269	16822578
chr7-19534	chr7	22329830	22378529
chr7-10236	chr7	12674991	12716167
chr7-15513	chr7	27115202	27180152
chr7-11986	chr7	861237	877141
chr7-16841	chr7	99990936	100023144
chr7-2762	chr7	2627995	2647142
chr7-37394	chr7	24812431	24826624
chr7-11328	chr7	16891379	16935823
chr7-1738	chr7	4742213	4754224
chr7-43110	chr7	116766996	116811116
chr7-16274	chr7	55521544	55598132
chr7-28329	chr7	101222114	101252673
chr7-8067	chr7	1412694	1432825
chr8-13865	chr8	101117797	101205681
chr8-19752	chr8	101042241	101098895
chr8-3703	chr8	22549140	22597847
chr8-39592	chr8	141258390	141290675
chr8-6800	chr8	102788909	102814951
chr8-14794	chr8	85219936	85297755
chr8-17664	chr8	124620886	124660747
chr8-27442	chr8	29485495	29556040
chr8-2391	chr8	95100417	95114666
chr8-1697	chr8	141153971	141175237
chr8-5789	chr8	37591003	37637661
chr8-36376	chr8	127196948	127225435
chr8-4981	chr8	22111487	22141514
chr8-21397	chr8	80941189	81003375
chr8-36039	chr8	81253814	81314965
chr8-661	chr8	127035514	127052825
chr8-4038	chr8	26641587	26670876
chr8-4553	chr8	23064820	23112320
chr8-1635	chr8	126555493	126571039
chr8-25973	chr8	42458120	42503437
chr8-50430	chr8	29249960	29287315
chr8-16246	chr8	118837697	118879018
chr8-5467	chr8	123911662	123930794
chr8-6534	chr8	143264607	143278997
chr8-3855	chr8	22739251	22769003
chr8-10216	chr8	73174091	73185587
chr8-2467	chr8	55988936	56010953
chr8-12290	chr8	29314485	29353353
chr8-28545	chr8	117901277	117958048
chr8-5611	chr8	106606954	106625046
chr8-48914	chr8	118089736	118121003
chr8-45820	chr8	27863793	27903049
chr9-14339	chr9	37994680	38048139
chr9-25655	chr9	127898504	128008059
chr9-11519	chr9	128072231	128145976
chr9-3824	chr9	127540782	127590211
chr9-2667	chr9	134407246	134449933
chr9-10020	chr9	68705519	68762964
chr9-7243	chr9	37953971	37969481
chr9-13072	chr9	133127494	133147880
chr9-865	chr9	98142357	98177163
chr9-2115	chr9	136841066	136859763
chr9-3064	chr9	136526701	136544757
chr9-14305	chr9	136760822	136801389
chr9-4916	chr9	128892238	128912890
chr9-12078	chr9	137252609	137294536
chr9-20530	chr9	130415031	130452032
chr9-1882	chr9	134356706	134383033
chr9-8091	chr9	126634243	126662966
chr9-5865	chr9	137424767	137454868
chr9-2995	chr9	137217242	137238288
chr9-8350	chr9	131350075	131403233
chr9-3323	chr9	129597189	129624439
chr9-11750	chr9	110180783	110221248
chr9-33441	chr9	112050609	112078819
chr9-22481	chr9	121268469	121287754
chr9-4161	chr9	121733748	121751103
chr9-18462	chr9	72089572	72155105
chr9-11558	chr9	137482109	137507155
chr9-24253	chr9	38371453	38400926
chr9-12121	chr9	83027528	83063082
chr9-4905	chr9	94909049	94950786
chr9-7435	chr9	70413871	70420621
chr9-7955	chr9	130681152	130712960
chr9-3805	chr9	136675629	136694210
chr9-12572	chr9	89519298	89532877
chr9-3817	chr9	98781927	98810051
chr9-4504	chr9	129482780	129496955
chr9-8005	chr9	97038948	97072629
chr9-8100	chr9	129103160	129140869
chr9-10810	chr9	129751776	129790736
chr9-4924	chr9	136611663	136627640
chr9-1906	chr9	111959439	111976034
chr9-13891	chr9	109469674	109507685
chr9-6093	chr9	114098071	114118788
chr9-5618	chr9	113565258	113592002
chr9-2859	chr9	131733575	131762771
chr9-3090	chr9	98072131	98081883
chr9-438	chr9	128193111	128219112
chr9-8680	chr9	137049744	137068535
chr9-3991	chr9	89431159	89440963
chr9-6265	chr9	137391452	137412083
chrX-11272	chrX	119472629	119512830
chrX-1742	chrX	123764980	123836432
chrX-4039	chrX	130060223	130125624
chrX-4133	chrX	49137603	49202288
chrX-2921	chrX	68822672	68848647

### Sheet: (B) H3K27Ac SEs
PeakID	Chr	Start	End
chr1-1737	chr1	16144375	16182416
chr1-6885	chr1	1109435	1158726
chr1-405	chr1	180154994	180170334
chr1-21393	chr1	226110026	226133616
chr1-7990	chr1	26959669	26994322
chr1-20420	chr1	155120534	155140226
chr1-5867	chr1	181104724	181135222
chr1-17724	chr1	152023650	152048601
chr1-392	chr1	156105430	156115953
chr1-2395	chr1	234978320	235074384
chr1-7527	chr1	202029579	202119027
chr1-20265	chr1	150553154	150579615
chr1-8917	chr1	20476063	20508043
chr1-13917	chr1	186829030	186849896
chr1-16313	chr1	229109309	229132043
chr1-17056	chr1	27518002	27543416
chr1-23080	chr1	93566846	93592962
chr1-17807	chr1	155177274	155194185
chr1-16602	chr1	8061557	8084627
chr1-2405	chr1	3454754	3467639
chr1-10593	chr1	161153846	161177855
chr1-350	chr1	153608437	153616150
chr1-6605	chr1	179016855	179037860
chr1-5583	chr1	32321474	32351939
chr1-383	chr1	151509437	151513560
chr10-799	chr10	69425585	69459954
chr10-440	chr10	114519055	114545166
chr10-6157	chr10	72297638	72332642
chr10-3080	chr10	72244881	72275653
chr10-7488	chr10	93459041	93482191
chr10-2897	chr10	6271459	6299859
chr10-5718	chr10	5008545	5037790
chr10-3381	chr10	4931474	4948466
chr10-3231	chr10	113944859	113960403
chr11-12754	chr11	129803114	129866221
chr11-7194	chr11	69939938	69972879
chr11-8854	chr11	12215810	12264530
chr11-2002	chr11	69274916	69302444
chr11-1192	chr11	85801046	85830682
chr11-2939	chr11	86499459	86525152
chr11-8754	chr11	797669	833776
chr11-15073	chr11	34225137	34275465
chr11-1441	chr11	69654125	69675316
chr11-13320	chr11	47973819	47999361
chr11-3559	chr11	69985672	69994056
chr11-42	chr11	77086531	77095772
chr11-166	chr11	129316393	129325044
chr11-155	chr11	76784342	76789327
chr11-5407	chr11	133928409	133945777
chr11-530	chr11	121465777	121478274
chr11-64	chr11	75159936	75168512
chr11-8432	chr11	86791502	86812729
chr11-10762	chr11	78030129	78040543
chr11-2440	chr11	12159343	12167652
chr11-240	chr11	69914360	69923506
chr12-5136	chr12	52847670	52926163
chr12-101	chr12	6216501	6230510
chr12-762	chr12	6363469	6392637
chr12-3413	chr12	113222136	113246797
chr12-107	chr12	49059935	49069900
chr13-239	chr13	112991160	113023274
chr13-2486	chr13	98475567	98491150
chr13-1387	chr13	95114797	95129098
chr13-57	chr13	34153081	34162989
chr13-6471	chr13	110541628	110561639
chr13-410	chr13	104014718	104025327
chr13-3769	chr13	43044901	43058956
chr14-1374	chr14	105473352	105491683
chr14-271	chr14	65229775	65256170
chr14-6048	chr14	95248875	95274503
chr14-436	chr14	75277296	75295805
chr14-3940	chr14	22814774	22837626
chr14-46	chr14	50002647	50025782
chr14-3787	chr14	92719428	92748577
chr14-28	chr14	55123046	55129701
chr15-6215	chr15	40069046	40108798
chr15-30	chr15	100712427	100721715
chr15-974	chr15	92801640	92845298
chr15-2455	chr15	42011941	42058209
chr15-875	chr15	90185025	90212394
chr15-2058	chr15	90028624	90047289
chr15-1829	chr15	92637768	92655670
chr15-699	chr15	90388342	90412799
chr15-1366	chr15	63496802	63515533
chr15-5557	chr15	45166633	45201093
chr15-1030	chr15	57496391	57506797
chr15-1407	chr15	89113044	89132961
chr15-4968	chr15	62112577	62142597
chr15-902	chr15	40770102	40793580
chr15-6470	chr15	57560301	57592702
chr15-2033	chr15	75023688	75047770
chr15-1329	chr15	53830678	53844947
chr16-1764	chr16	34571962	34595329
chr16-2593	chr16	67431262	67462676
chr16-1910	chr16	84976451	84994750
chr16-97	chr16	57620262	57635512
chr16-1968	chr16	89816138	89847502
chr16-566	chr16	67393091	67416297
chr16-4015	chr16	2009016	2041100
chr17-25	chr17	29148677	29155779
chr17-7300	chr17	57893161	57955256
chr17-18408	chr17	81023589	81086955
chr17-10961	chr17	78127673	78175055
chr17-2356	chr17	81329055	81345938
chr17-6777	chr17	74420536	74454792
chr17-909	chr17	50918792	50950442
chr17-13814	chr17	17676183	17694643
chr17-7398	chr17	72581036	72604079
chr17-6635	chr17	50884078	50905569
chr17-534	chr17	16286226	16298192
chr17-13585	chr17	2386807	2407831
chr17-17372	chr17	42509319	42541978
chr17-8211	chr17	75578523	75617955
chr17-1272	chr17	57406806	57421832
chr17-20435	chr17	76252004	76274772
chr17-2907	chr17	82635714	82655002
chr17-1476	chr17	59828692	59838641
chr17-528	chr17	72631282	72640370
chr17-18172	chr17	75515030	75531862
chr17-19398	chr17	42972471	43022307
chr17-1215	chr17	19745145	19753086
chr17-14907	chr17	79832324	79851385
chr17-2684	chr17	17077860	17095930
chr17-12807	chr17	43309798	43315944
chr17-1298	chr17	75697419	75707591
chr17-1003	chr17	75549629	75565746
chr17-5526	chr17	59366425	59381684
chr17-12211	chr17	81910792	81937107
chr17-17710	chr17	57849514	57879564
chr17-2707	chr17	28697672	28729778
chr17-1016	chr17	15645579	15651641
chr17-2682	chr17	17042918	17053149
chr17-14741	chr17	75110080	75131720
chr17-90	chr17	28950917	28951405
chr17-12199	chr17	81386677	81397657
chr17-4478	chr17	47810941	47821684
chr17-6624	chr17	50532871	50543550
chr17-482	chr17	29059221	29064901
chr17-8478	chr17	18967993	18982404
chr17-20760	chr17	82193801	82229758
chr17-16144	chr17	66702400	66730293
chr17-5740	chr17	4476695	4499851
chr17-17864	chr17	64064081	64084090
chr17-12377	chr17	10737687	10757679
chr17-5065	chr17	72655156	72662317
chr18-162	chr18	11994671	12015690
chr18-797	chr18	9849373	9877774
chr18-2717	chr18	10122620	10141946
chr18-1531	chr18	3594495	3624752
chr18-1183	chr18	22020523	22045942
chr18-638	chr18	32371551	32383652
chr18-1907	chr18	9496206	9514154
chr18-329	chr18	8723395	8801181
chr18-15	chr18	9914087	9915044
chr19-500	chr19	45439684	45485917
chr19-6155	chr19	44718368	44754738
chr19-1120	chr19	19591519	19629750
chr19-164	chr19	41773960	41800373
chr19-14119	chr19	48601163	48645731
chr19-14206	chr19	50172905	50215314
chr19-8351	chr19	33032158	33049382
chr19-488	chr19	40605060	40622209
chr19-82	chr19	55251045	55279707
chr19-6512	chr19	12774785	12793934
chr19-2427	chr19	51353973	51366280
chr19-1289	chr19	48676462	48697122
chr19-6030	chr19	38290292	38320083
chr19-2223	chr19	4051642	4066740
chr19-1252	chr19	40420832	40444300
chr19-9741	chr19	46231487	46259190
chr19-1218	chr19	16067688	16077654
chr19-10429	chr19	17292289	17337833
chr19-4326	chr19	33293022	33317605
chr19-1903	chr19	42440672	42462205
chr19-10060	chr19	1847916	1885363
chr19-663	chr19	37932192	37942441
chr19-10073	chr19	2032175	2061926
chr19-11896	chr19	34995260	35007136
chr19-6611	chr19	18274159	18305468
chr19-483	chr19	39431112	39446192
chr19-605	chr19	46067438	46077532
chr19-6087	chr19	41727238	41736142
chr19-11584	chr19	13862174	13899425
chr19-578	chr19	38264618	38277443
chr19-7559	chr19	39144478	39167506
chr19-107	chr19	17795356	17798138
chr19-8475	chr19	38362039	38403797
chr19-14	chr19	47112003	47131638
chr19-1544	chr19	41159065	41167722
chr2-3310	chr2	42979377	43218844
chr2-4251	chr2	28620856	28662019
chr2-499	chr2	231604036	231622670
chr2-5773	chr2	74834395	74868066
chr2-9143	chr2	237474994	237509689
chr2-10709	chr2	27009982	27033501
chr2-4	chr2	47033665	47044135
chr2-3383	chr2	54532770	54559713
chr2-5926	chr2	172329343	172348777
chr2-770	chr2	54579381	54599728
chr2-2079	chr2	65383248	65411952
chr2-9081	chr2	231657436	231673529
chr2-13191	chr2	105379709	105399006
chr2-2894	chr2	20180025	20197158
chr2-14539	chr2	42048248	42064340
chr2-50	chr2	8678073	8685923
chr2-7499	chr2	84945786	84972307
chr2-6550	chr2	69762637	69781976
chr2-11894	chr2	218387495	218419935
chr2-5348	chr2	233688966	233705688
chr20-61	chr20	17557262	17570757
chr20-91	chr20	62642691	62653152
chr20-913	chr20	371029	421373
chr20-1784	chr20	63084272	63114682
chr20-2789	chr20	22489635	22534436
chr20-581	chr20	31560411	31722137
chr20-10029	chr20	50126566	50165978
chr20-1591	chr20	51744180	51768326
chr20-5377	chr20	63948753	63981478
chr20-6985	chr20	5713961	5764071
chr20-3520	chr20	31054175	31075047
chr20-1095	chr20	62794597	62818466
chr20-37	chr20	17680917	17682184
chr20-233	chr20	47320285	47340295
chr21-75	chr21	42513971	42535855
chr21-1550	chr21	41155669	41171116
chr21-577	chr21	43711723	43734718
chr21-3053	chr21	44865888	44883346
chr21-888	chr21	34877715	34890124
chr21-825	chr21	42462430	42474945
chr21-463	chr21	42723962	42738690
chr22-1789	chr22	38218859	38243571
chr22-296	chr22	37560700	37582870
chr22-401	chr22	41666892	41697477
chr22-155	chr22	49949835	49972031
chr22-89	chr22	36332353	36352743
chr22-4401	chr22	37491884	37512428
chr22-3484	chr22	38163265	38181709
chr22-280	chr22	25111021	25121034
chr22-4973	chr22	37018474	37044031
chr22-1234	chr22	36386890	36419772
chr22-6004	chr22	18056117	18092850
chr22-330	chr22	28800016	28819195
chr22-4133	chr22	17628036	17639596
chr3-8802	chr3	194112204	194159650
chr3-1839	chr3	124584770	124636689
chr3-7	chr3	93470346	93470864
chr3-6432	chr3	185537024	185559101
chr3-10020	chr3	177589340	177624986
chr3-9745	chr3	149355850	149379231
chr3-263	chr3	65952959	65964253
chr3-6347	chr3	172130460	172154180
chr4-516	chr4	76663510	76689939
chr4-3436	chr4	119080084	119113684
chr5-4604	chr5	176536398	176554171
chr5-3656	chr5	168288658	168325439
chr6-207	chr6	41449490	41547464
chr6-4041	chr6	3355614	3419334
chr6-236	chr6	41768249	41788094
chr6-12352	chr6	45524934	45567540
chr6-2709	chr6	44237133	44265613
chr6-2414	chr6	41723910	41742429
chr6-435	chr6	42204634	42316498
chr6-3046	chr6	1055356	1080783
chr6-484	chr6	45607269	45617472
chr6-9919	chr6	11206853	11232514
chr6-4777	chr6	56653381	56693033
chr6-878	chr6	41064234	41073866
chr6-819	chr6	52326312	52334381
chr6-9752	chr6	167663111	167683684
chr6-4929	chr6	11315996	11357399
chr6-2284	chr6	43687169	43928355
chr6-9169	chr6	43167594	43182589
chr6-4087	chr6	34224180	34248911
chr6-6894	chr6	26021789	26056275
chr6-4053	chr6	7541730	7562169
chr6-4287	chr6	47094150	47117226
chr7-3810	chr7	914607	954540
chr7-408	chr7	1530848	1568343
chr7-10578	chr7	74269559	74293497
chr7-829	chr7	16804524	16822844
chr7-6266	chr7	99997419	100016095
chr7-4057	chr7	47557645	47581958
chr7-295	chr7	2627656	2641529
chr7-6345	chr7	106058914	106072661
chr7-2799	chr7	100141540	100168549
chr7-1161	chr7	129949833	129971042
chr7-10892	chr7	104923196	104945001
chr7-608	chr7	140230439	140242475
chr7-1259	chr7	55073407	55091726
chr8-12111	chr8	141265154	141289816
chr8-1520	chr8	101142834	101159763
chr8-3254	chr8	17780493	17803648
chr8-1910	chr8	94188763	94208503
chr8-310	chr8	95100028	95113252
chr8-9514	chr8	29523975	29556928
chr8-6281	chr8	109585370	109607725
chr8-2608	chr8	37545300	37562381
chr8-1897	chr8	81280625	81315212
chr8-12138	chr8	143261159	143291704
chr8-4137	chr8	26640774	26659856
chr8-3751	chr8	37883384	37904731
chr8-4214	chr8	38924166	38938875
chr8-968	chr8	106607210	106624672
chr8-872	chr8	102806964	102810699
chr8-7446	chr8	29722831	29738432
chr8-6870	chr8	81089171	81123343
chr8-139	chr8	101080389	101091239
chr8-376	chr8	141230434	141240061
chr8-1284	chr8	30500761	30518277
chr8-4605	chr8	29275846	29289546
chr8-3277	chr8	23064391	23092796
chr9-12494	chr9	136520751	136545666
chr9-72	chr9	129482179	129496503
chr9-2027	chr9	128892646	128912428
chr9-985	chr9	137293067	137312055
chr9-1805	chr9	127980162	128007981
chr9-5294	chr9	133120626	133134739
chr9-11842	chr9	109470215	109498230
chr9-1904	chr9	71758494	71768779
chr9-8814	chr9	69096873	69128955
chr9-647	chr9	137605755	137612878
chr9-780	chr9	129597137	129610490
chr9-2284	chr9	136788701	136808740
chr9-2259	chr9	132626776	132640043
chr9-1899	chr9	68731259	68740544
chr9-2221	chr9	128068346	128078952
chrX-858	chrX	107710664	107742754

### Sheet: (C) High confidence SEs
PeakID	Chr	Start	End	Gene target					SEs intersecting with patient derived eRNAs	PeakID	Chr	Start	End	Gene target
chr1-21003	chr1	1109661	1165104	HES4						chr1-21003	chr1	1109661	1165104	HES4
chr1-18757	chr1	150552334	150579666	ADAMTSL4						chr1-11078	chr1	234960648	235104552	ARID4B
chr1-11078	chr1	234960648	235104552	ARID4B						chr1-13714	chr1	226109662	226135634	PARP1
chr1-13714	chr1	226109662	226135634	PARP1						chr1-27631	chr1	229108741	229184395	RAB4A
chr1-27631	chr1	229108741	229184395	RAB4A						chr1-3013	chr1	16143404	16189380	EPHA2
chr1-3328	chr1	153608117	153617966	S100A16						chr1-26347	chr1	26949982	27011293	TRNP1
chr1-42879	chr1	151494667	151514136	CGN						chr1-4791	chr1	152047678	152048752	S100A11
chr1-46191	chr1	20470349	20508089	CAMK2N1						chr1-63301	chr1	201999626	202119327	ELF3
chr1-4059	chr1	180157399	180188482	QSOX1						chr10-3989	chr10	6271836	6302031	PFKFB3
chr1-63301	chr1	201999626	202119327	ELF3						chr10-749	chr10	4981768	5025961	AKR1C2
chr1-13692	chr1	181105054	181127543	IER5						chr10-10055	chr10	72292220	72340739	DNAJB12
chr1-3013	chr1	16143404	16189380	EPHA2						chr11-10160	chr11	69939545	69972773	ANO1
chr1-19590	chr1	155167338	155194159	TRIM46						chr11-776	chr11	76788272	76807733	TSKU
chr1-32415	chr1	155120230	155136125	EFNA1						chr11-7714	chr11	85813712	85831455	SYTL2
chr1-26694	chr1	27517990	27576161	AHDC1						chr11-4414	chr11	129817278	129862151	TMEM45B
chr1-26347	chr1	26949982	27011293	TRNP1						chr11-20790	chr11	12215174	12265008	MICALCL
chr1-20234	chr1	156090688	156130510	LMNA						chr11-1733	chr11	69274570	69302044	MYEOV
chr1-4791	chr1	152047678	152048752	S100A11						chr12-1284	chr12	6312744	6392993	TNFRSF1A
chr1-3710	chr1	151988412	152035248	S100A10						chr12-14031	chr12	113193988	113246331	IQCD
chr10-3989	chr10	6271836	6302031	PFKFB3						chr12-17310	chr12	52837426	52927760	KRT8
chr10-749	chr10	4981768	5025961	AKR1C2						chr14-1558	chr14	65226925	65270148	MAX
chr10-10055	chr10	72292220	72340739	DNAJB12						chr14-2462	chr14	75276945	75316790	FOS
chr10-3501	chr10	114499615	114547483	ABLIM1						chr14-4161	chr14	105469749	105491907	CRIP2
chr11-10160	chr11	69939545	69972773	FGF3						chr14-12804	chr14	22766614	22837435	SLC7A7
chr11-17038	chr11	34223023	34281552	ABTB2						chr15-3975	chr15	63460289	63515001	USP3
chr11-3523	chr11	75155986	75168973	SLCO2B1						chr15-7691	chr15	42035478	42139521	PLA2G4D
chr11-49634	chr11	69630045	69655273	CCND1						chr15-5388	chr15	92797091	92832235	CHD2
chr11-7714	chr11	85774792	85831455	SYTL2						chr16-19433	chr16	89816098	89848160	SPIRE2
chr11-57209	chr11	86781623	86830483	PRSS23						chr17-12861	chr17	81316684	81366153	SLC38A10
chr11-1733	chr11	69274570	69302044	MYEOV						chr17-5679	chr17	59829035	59853694	VMP1
chr11-6619	chr11	133927613	133965710	IGSF9B						chr17-24315	chr17	81011805	81102083	BAIAP2
chr11-11810	chr11	77061251	77095997	CAPN5						chr17-25884	chr17	76251933	76279873	UBALD2
chr11-776	chr11	76788272	76807733	TSKU						chr17-34008	chr17	75060061	75182853	NT5C
chr11-4414	chr11	129817278	129862151	TMEM45B						chr17-5452	chr17	50884067	50905302	TOB1
chr11-20790	chr11	12215174	12265008	MICALCL						chr17-22135	chr17	42509360	42554764	NAGLU
chr11-35170	chr11	121445479	121478667	SORL1						chr17-14065	chr17	2382669	2407577	MNT
chr11-2352	chr11	129315775	129345023	BARX2						chr19-10398	chr19	44718469	44813554	CEACAM16
chr11-5211	chr11	819400	835170	CRACR2B						chr19-4560	chr19	45443417	45485712	FOSB
chr12-1284	chr12	6312744	6392993	TNFRSF1A						chr19-25407	chr19	41727684	41754141	CEACAM6
chr12-3135	chr12	6215866	6235946	CD9						chr19-10924	chr19	13833537	13921776	NANOS3
chr12-14031	chr12	113193988	113246331	IQCD						chr19-49242	chr19	41767087	41799993	CEACAM3
chr12-17310	chr12	52837426	52927760	KRT8						chr19-20146	chr19	2028777	2070064	MKNK2
chr13-15891	chr13	34143568	34165492	RFC3						chr19-5987	chr19	41159014	41176585	CYP2S1
chr13-15341	chr13	110541177	110563586	RAB20						chr19-24099	chr19	18272418	18349701	LSM4
chr13-2354	chr13	112990736	113035283	MCF2L						chr2-9270	chr2	42979492	43228070	MTA3
chr13-3696	chr13	98476433	98509927	STK24						chr2-13490	chr2	231640676	231673654	PTMA
chr13-11202	chr13	95087728	95128648	ABCC4						chr2-11443	chr2	20179648	20198336	SDC1
chr14-2462	chr14	75276945	75316790	FOS						chr2-14086	chr2	231590507	231621517	TEX44
chr14-1346	chr14	50000973	50026131	SOS2						chr2-10267	chr2	84906889	84997186	KCMF1
chr14-1558	chr14	65226925	65270148	MAX						chr20-27314	chr20	341657	382461	NRSN2
chr14-4161	chr14	105469749	105491907	CRIP2						chr20-2997	chr20	31560785	31720498	BCL2L1
chr14-3551	chr14	95249087	95274044	CLMN						chr21-6306	chr21	41147197	41171654	BACE2
chr14-12804	chr14	22766614	22837435	SLC7A7						chr21-4813	chr21	42449916	42501118	RSPH1
chr14-8792	chr14	92714770	92759505	LGMN						chr22-1311	chr22	49949234	49979845	PIM3
chr15-26964	chr15	89991839	90071530	IDH2						chr22-2295	chr22	36325251	36419737	MYH9
chr15-3975	chr15	63460289	63515001	USP3						chr22-4217	chr22	41666659	41697726	SNU13
chr15-6339	chr15	90185036	90230311	SEMA4B						chr22-3742	chr22	37491698	37607405	CDC42EP1
chr15-7691	chr15	42035478	42139521	PLA2G4D						chr22-11404	chr22	18048419	18095404	PEX26
chr15-15732	chr15	57477788	57506457	GCOM1						chr22-7013	chr22	37016162	37044407	TST
chr15-1702	chr15	40098744	40137462	BMF						chr22-10359	chr22	28799297	28836101	XBP1
chr15-1649	chr15	40768496	40794018	C15orf62						chr3-6273	chr3	194089447	194161562	HES1
chr15-6649	chr15	100707311	100722468	ASB7						chr6-928	chr6	44237384	44265685	SLC29A1
chr15-5388	chr15	92797091	92832235	CHD2						chr6-15289	chr6	42192482	42227293	MRPS10
chr16-17913	chr16	84952238	85037445	ZDHHC7						chr7-3099	chr7	140229728	140253101	KDM7A
chr16-3366	chr16	1979100	2023614	ZNF598						chr7-21293	chr7	104922842	105025073	KMT2E
chr16-19433	chr16	89816098	89848160	SPIRE2						chr7-15714	chr7	16786269	16822578	AGR2
chr16-2173	chr16	67441204	67462454	HSD11B2						chr8-27442	chr8	29485495	29556040	DUSP4
chr17-4831	chr17	16285877	16313854	NCOR1						chr8-39592	chr8	141258390	141290675	SLC45A4
chr17-12861	chr17	81316684	81366153	SLC38A10						chr8-36039	chr8	81253814	81314965	FABP5
chr17-17231	chr17	17663351	17694502	SREBF1						chr8-6534	chr8	143264607	143278997	GLI4
chr17-5679	chr17	59829035	59853694	TUBD1						chr8-13865	chr8	101117797	101205681	ZNF706
chr17-8326	chr17	57407286	57421665	MSI2						chr9-4504	chr9	129482780	129496955	PTPA
chr17-64013	chr17	10724028	10815689	PIRT						chr9-12078	chr9	137252609	137294536	TOR4A
chr17-8537	chr17	50534136	50543357	EPN3
chr17-8415	chr17	72580432	72618631	SLC39A11
chr17-14159	chr17	64063832	64116410	ERN1
chr17-24315	chr17	81011805	81102083	BAIAP2
chr17-32145	chr17	47789879	47820790	OSBPL7
chr17-5452	chr17	50884067	50905302	TOB1
chr17-22135	chr17	42509360	42554764	NAGLU
chr17-14900	chr17	57851225	57949106	CUEDC1
chr17-8971	chr17	19744947	19766845	ALDH3A1
chr17-12050	chr17	18960835	18982458	SLC5A10
chr17-31135	chr17	15638345	15662976	CDRT1
chr17-10222	chr17	78127938	78175229	C17orf99
chr17-25884	chr17	76251933	76279873	UBALD2
chr17-34008	chr17	75060061	75182853	NT5C
chr17-9844	chr17	4476180	4500532	SPNS2
chr17-3618	chr17	28698186	28761644	NEK8
chr17-24	chr17	29145357	29155943	MYO18A
chr17-20790	chr17	74408872	74454541	GPRC5C
chr17-14065	chr17	2382669	2407577	MNT
chr17-1389	chr17	75549173	75617695	MYO15B
chr17-8813	chr17	75679705	75707499	RECQL5
chr17-8132	chr17	17078177	17096914	MPRIP
chr17-6402	chr17	43309728	43316376	CCDC200
chr18-3428	chr18	22018431	22066462	GATA6
chr18-4057	chr18	10122134	10141467	VAPA
chr18-1192	chr18	11981534	12016005	IMPA2
chr18-10474	chr18	9814565	9850043	TXNDC2
chr18-1366	chr18	8696807	8801682	MTCL1
chr18-1321	chr18	32372170	32383467	GAREM1
chr19-10398	chr19	44718469	44813554	CEACAM16
chr19-4926	chr19	33291038	33317237	CEBPA
chr19-4560	chr19	45443417	45485712	FOSB
chr19-25407	chr19	41727684	41754141	CEACAM6
chr19-2052	chr19	48676759	48698470	FUT2
chr19-17162	chr19	47079344	47131225	ZC3H4
chr19-2683	chr19	19591126	19628135	PBX4
chr19-9567	chr19	48602244	48645512	SPHK2
chr19-49242	chr19	41767087	41799993	CEACAM3
chr19-19638	chr19	38233722	38277698	PPP1R14A
chr19-5987	chr19	41159014	41176585	CYP2S1
chr19-6038	chr19	40570506	40646645	LTBP4
chr19-12436	chr19	34994944	35013256	GRAMD1A
chr19-39013	chr19	33022567	33081348	RHPN2
chr19-12305	chr19	17765137	17807338	B3GNT3
chr19-27658	chr19	1826118	1876500	REXO1
chr19-15163	chr19	46000875	46082664	IGFL4
chr19-14352	chr19	17305867	17346547	ANO8
chr19-13532	chr19	42433652	42498286	CXCL17
chr19-2148	chr19	16070237	16112108	TPM4
chr19-4796	chr19	40420779	40446328	SERTAD1
chr19-10637	chr19	51354152	51368090	ETFB
chr19-15127	chr19	39110368	39167879	PAK4
chr19-10924	chr19	13833537	13921776	NANOS3
chr19-20146	chr19	2028777	2070064	MKNK2
chr19-6362	chr19	46210705	46265603	IGFL1
chr19-4552	chr19	38361685	38418131	SPRED3
chr19-2326	chr19	37931918	37952127	SIPA1L3
chr19-10700	chr19	38290527	38305256	C19orf33
chr19-24099	chr19	18272418	18349701	LSM4
chr2-9270	chr2	42979492	43228070	MTA3
chr2-11106	chr2	218387271	218419522	VIL1
chr2-10453	chr2	74833648	74876438	HK2
chr2-13490	chr2	231640676	231673654	PTMA
chr2-23686	chr2	237471510	237513133	MLPH
chr2-14086	chr2	231590507	231621517	TEX44
chr2-23036	chr2	28610514	28683840	PLB1
chr2-21818	chr2	42036406	42092746	PKDCC
chr2-11443	chr2	20179648	20198336	SDC1
chr2-3779	chr2	54545729	54640461	SPTBN1
chr2-17302	chr2	47016584	47044013	MCFD2
chr2-10267	chr2	84906889	84997186	KCMF1
chr20-43974	chr20	47295968	47331810	ZMYND8
chr20-2997	chr20	31560785	31720498	BCL2L1
chr20-2618	chr20	22489773	22546645	FOXA2
chr20-5700	chr20	63083959	63115107	ARFGAP1
chr20-9482	chr20	62782944	62823105	OGFR
chr20-27314	chr20	341657	382461	NRSN2
chr20-16246	chr20	50103670	50152710	UBE2V1
chr20-2419	chr20	17556980	17572514	BFSP1
chr20-11186	chr20	51738909	51767655	ATP9A
chr20-3956	chr20	401674	431846	RBCK1
chr20-1089	chr20	62645046	62663430	SLCO4A1
chr21-6306	chr21	41147197	41171654	BACE2
chr21-6939	chr21	43701097	43734533	PDXK
chr21-4813	chr21	42449916	42501118	RSPH1
chr21-3222	chr21	42514363	42571324	SLC37A1
chr21-1115	chr21	44836591	44883057	PTTG1IP
chr22-1311	chr22	49949234	49979845	BRD1
chr22-3742	chr22	37491698	37607405	CDC42EP1
chr22-7013	chr22	37016162	37044407	TST
chr22-7201	chr22	38135267	38181171	PLA2G6
chr22-10359	chr22	28799297	28836101	XBP1
chr22-2295	chr22	36325251	36419737	MYH9
chr22-4217	chr22	41666659	41697726	SNU13
chr22-11404	chr22	18048419	18095404	PEX26
chr22-2945	chr22	38218538	38243321	MAFF
chr3-1646	chr3	65953199	65964613	MAGI1
chr3-18803	chr3	172129823	172153894	FNDC3B
chr3-28410	chr3	185527432	185559362	LIPH
chr3-6037	chr3	124586863	124646537	KALRN
chr3-6273	chr3	194089447	194161562	HES1
chr5-4195	chr5	168301683	168365934	WWC1
chr6-928	chr6	44237384	44265685	SLC35B2
chr6-1866	chr6	41449544	41520203	FOXP4
chr6-7113	chr6	1038936	1088761	FOXQ1
chr6-31793	chr6	3356148	3419095	SLC22A23
chr6-2174	chr6	41704827	41742289	TFEB
chr6-3702	chr6	42192482	42339030	MRPS10
chr6-1027	chr6	43668246	43703248	MRPS18A
chr6-42375	chr6	45505039	45536466	RUNX2
chr6-753	chr6	43668246	44117825	VEGFA
chr6-8522	chr6	47076715	47117010	ADGRF1
chr6-2721	chr6	41767198	41787802	FRS3
chr6-778	chr6	43174189	43174988	SRF
chr7-21293	chr7	104922842	105025073	KMT2E
chr7-3099	chr7	140229728	140253101	KDM7A
chr7-15714	chr7	16786269	16822578	AGR2
chr7-18609	chr7	74240493	74293178	RFC2
chr7-16841	chr7	99990936	100023144	ZKSCAN1
chr7-25527	chr7	106041194	106071915	SYPL1
chr7-9024	chr7	100126823	100168631	LAMTOR4
chr7-4322	chr7	901390	953980	ADAP1
chr7-2171	chr7	47571301	47589130	TNS3
chr7-2762	chr7	2627995	2647142	TTYH3
chr7-6880	chr7	129948868	129989889	UBE2H
chr8-6800	chr8	102788909	102814951	AZIN1
chr8-19752	chr8	101042241	101098895	YWHAZ
chr8-4553	chr8	23064820	23112320	TNFRSF10B
chr8-5611	chr8	106606954	106625046	OXR1
chr8-39592	chr8	141258390	141290675	SLC45A4
chr8-36039	chr8	81253814	81314965	FABP5
chr8-6534	chr8	143264607	143278997	GLI4
chr8-13865	chr8	101117797	101205681	ZNF706
chr8-4038	chr8	26641587	26670876	DPYSL2
chr8-27442	chr8	29485495	29556040	DUSP4
chr8-50430	chr8	29249960	29287315	KIF13B
chr8-2391	chr8	95100417	95114666	PLEKHF2
chr9-11519	chr9	128072231	128145976	SLC25A2
chr9-4504	chr9	129482780	129496955	PTPA
chr9-14305	chr9	136760822	136801389	TMEM141
chr9-10020	chr9	68705519	68762964	PIP5K1B
chr9-4916	chr9	128892238	128912890	PHYHD1
chr9-3323	chr9	129597189	129624439	NTMT1
chr9-3064	chr9	136526701	136544757	NOTCH1
chr9-25655	chr9	127898504	128008059	FAM102A
chr9-13891	chr9	109469674	109507685	PTPN3
chr9-12078	chr9	137252609	137294536	TOR4A
chr9-13072	chr9	133127494	133147880	RALGDS
