## Supplementary Table 6 for "eRNA profiling uncovers the enhancer landscape of oesophageal adenocarcinoma and reveals new deregulated pathways"

### Sheet: Legend
Table S6
(A) Top 10 motifs enriched in the 959 eRNAs up in OAC as identified using de novo motif search in HOMER
(B) Top 10 motifs enriched in the 670 eRNAs up in BO as identified using de novo motif search in HOMER

### Sheet: (A) OAC
Rank	Motif	P-value	log P-pvalue	% of Targets	% of Background	STD(Bg STD)	Best Match/Details
1	GTGAGTCAT	1e-47	-108.3	0.1878	0.0413	100.1bp (143.5bp)	AP-1(bZIP)/ThioMac-PU.1-ChIP-Seq(GSE21512)/Homer
2	GATTCCATTCGA	1e-30	-71.06	0.0171	0	131.7bp (0.0bp)	TEAD3(TEA)/HepG2-TEAD3-ChIP-Seq(Encode)/Homer(0.615)
3	GCCACTAGAGGG	1e-24	-55.7	0.0925	0.0191	102.9bp (143.1bp)	CTCF(Zf)/CD4+-CTCF-ChIP-Seq(Barski_et_al.)/Homer(0.831)
4	GGGTGTG	1e-15	-36.8	0.1849	0.0858	113.6bp (139.9bp)	KLF5(Zf)/LoVo-KLF5-ChIP-Seq(GSE49402)/Homer
5	GTTAATGGTTAA	1e-13	-30.75	0.0142	0.0003	110.7bp (127.3bp)	Hnf1(Homeobox)/Liver-Foxa2-Chip-Seq(GSE25694)/Homer(0.820)
6	CGGAGGAAGT	1e-13	-30.26	0.091	0.0313	148.7bp (148.4bp)	ELF3(ETS)/PDAC-ELF3-ChIP-Seq(GSE64557)/Homer(0.664)
7	TGTAAATACG	1e-12	-29.61	0.0612	0.0158	165.3bp (145.6bp)	Foxa3(Forkhead)/Liver-Foxa3-ChIP-Seq(GSE77670)/Homer(0.814)
8	AACTTGGCATCA	1e-12	-28.79	0.0156	0.0005	94.8bp (145.9bp)	NFIC/MA0161.2/Jaspar(0.772)
9	GCTGGAGCCACC	1e-12	-28.73	0.0868	0.0299	140.8bp (150.0bp)	ZNF415(Zf)/HEK293-ZNF415.GFP-ChIP-Seq(GSE58341)/Homer(0.724)
10	GGGTTAGAATTC	1e-12	-27.94	0.0142	0.0004	160.9bp (147.2bp)	LIN54/MA0619.1/Jaspar(0.634)

### Sheet: (B) BO
Rank	Motif	P-value	log P-pvalue	% of Targets	% of Background	STD(Bg STD)	Best Match/Details
1	GTGAGTCAT	1e-21	-48.96	0.1612	0.0499	98.8bp (146.8bp)	Jun-AP1(bZIP)/K562-cJun-ChIP-Seq(GSE31477)/Homer
2	TTTGGCGCCAAA	1e-13	-30.39	0.0128	0.0001	87.9bp (88.8bp)	E2F1/MA0024.3/Jaspar(0.632)
3	CCTTTGGTATTT	1e-12	-29.13	0.0165	0.0003	132.5bp (143.7bp)	TCF7L1/MA1421.1/Jaspar(0.792)
4	TATGCAAATC	1e-12	-28.92	0.0293	0.0022	144.2bp (158.4bp)	Oct11(POU,Homeobox)/NCIH1048-POU2F3-ChIP-seq(GSE115123)/Homer(0.673)
5	ATGCCCGGGCATGT	1e-11	-25.33	0.0275	0.0024	143.4bp (149.2bp)	p53(p53)/mES-cMyc-ChIP-Seq(GSE11431)/Homer(0.664)
6	GCCCCACCCTTG	1e-10	-24.43	0.0238	0.0017	88.8bp (128.4bp)	KLF3(Zf)/MEF-Klf3-ChIP-Seq(GSE44748)/Homer(0.838)
7	AGCAGGAAAT	1e-10	-24.33	0.0604	0.0149	138.1bp (147.9bp)	EWS:ERG-fusion(ETS)/CADO_ES1-EWS:ERG-ChIP-Seq(SRA014231)/Homer(0.887)
8	GCCACCTAGTGG	1e-10	-23.69	0.1154	0.0463	114.4bp (150.7bp)	CTCF(Zf)/CD4+-CTCF-ChIP-Seq(Barski_et_al.)/Homer(0.831)
9	AAATCTCATG	1e-09	-22.29	0.0549	0.0135	148.9bp (144.6bp)	Gfi1/MA0038.1/Jaspar(0.629)
10	CCTGTGAACT	1e-09	-22.14	0.2656	0.16	134.2bp (152.3bp)	TCFL2(HMG)/K562-TCF7L2-ChIP-Seq(GSE29196)/Homer(0.777)
