## Supplementary Table 7 for "eRNA profiling uncovers the enhancer landscape of oesophageal adenocarcinoma and reveals new deregulated pathways"

### Sheet: Legend
Table S7
Differential transcription factor footprinting scores in OAC or BO samples identified using TOBIAS BINDetect (differential = +/-0.2 and/or -log10 p-value > 70).

### Sheet: BINDetect Scores
OAC	diffBind score	pValue			BO	diffBind score	pValue
HNF1B	0.39649	6.52144e-95			ZNF263	-0.11588	3.83725e-77
HNF1A	0.39423	6.71454e-104			ZBTB7A	-0.15751	5.6073e-72
CUX1	0.35026	5.87217e-64			CTCF	-0.17449	1.93829e-81
HOXD13	0.34996	7.61426e-102			TP63	-0.1786	9.99379e-51
Lhx3	0.3397	2.83288e-102			MLXIPL	-0.17895	3.51388e-42
ONECUT2	0.33767	2.19548e-84			Creb3l2	-0.17898	1.51626e-49
CDX1	0.33162	5.91517e-92			TP53	-0.18522	8.80942e-57
GMEB2	0.32867	2.63707e-46			PAX5	-0.19073	2.52463e-57
Hoxd8	0.32856	1.04121e-95			PAX9	-0.19461	5.23051e-54
ONECUT3	0.3277	1.65612e-95			USF2	-0.19837	9.82383e-66
HOXB13	0.32676	2.10884e-97			CLOCK	-0.20176	4.49167e-54
ONECUT1	0.32443	5.69876e-77			HINFP	-0.20396	8.70413e-59
CUX2	0.32256	1.37749e-60			ETV5	-0.20756	1.40095e-45
CDX2	0.32224	1.75153e-97			ZBTB33	-0.20833	2.73358e-53
HOXA13	0.31958	2.65852e-94			EGR1	-0.23043	6.26407e-70
HOXA10	0.31839	7.02492e-97			PAX1	-0.23425	1.58546e-54
POU4F3	0.3146	1.12451e-92			TP73	-0.31319	1.13543e-70
Arid3b	0.30979	1.91153e-89			E2F1	-0.32025	2.47231e-46
POU4F1	0.30454	7.4318e-96
POU4F2	0.30426	4.77273e-93
ZNF384	0.30062	8.35653e-114
Hoxd9	0.29872	1.96183e-95
NKX6-1	0.28511	1.53077e-82
Foxd3	0.27869	3.91185e-99
PROP1	0.27844	1.20793e-85
Hoxc9	0.25552	1.15783e-80
MEF2D	0.25199	1.74531e-85
FOSL1::JUND	0.25174	5.08156e-91
FOSL2::JUND	0.25086	1.75643e-92
JDP2	0.25067	5.86987e-89
FOSL2::JUNB	0.24925	4.52644e-86
MEF2A	0.2461	9.64616e-92
MEF2C	0.24391	7.59457e-96
MEF2B	0.24345	6.9868e-81
FOXB1	0.24306	5.35036e-85
FOSL2::JUN	0.24249	1.96792e-90
JUN::JUNB	0.24101	6.12669e-92
FOS::JUNB	0.2403	2.51528e-95
FOSL1::JUNB	0.23879	2.61971e-95
FOXC1	0.23875	1.65207e-90
BATF::JUN	0.23802	7.35781e-95
FOSB::JUNB	0.23469	2.84753e-83
Hnf4a	0.23381	8.12852e-86
FOXC2	0.23284	9.54514e-97
FOS::JUND	0.23032	2.29022e-90
JUN(var.2)	0.22824	1.1338e-86
FOSL1::JUN	0.22786	9.94055e-91
FOS	0.22776	1.42866e-86
Arid3a	0.22683	9.09315e-99
FOS::JUN	0.22629	3.68151e-87
JUND	0.22225	1.27759e-88
JUNB	0.21692	3.26436e-94
RXRG	0.21566	7.5625e-84
FOSL1	0.21234	4.29222e-88
Foxj3	0.21075	1.95896e-84
IRF7	0.2086	8.61536e-87
HNF4G	0.20297	5.14381e-86
FOXA1	0.20056	3.6681e-89
IRF1	0.19462	6.576e-94
Foxa2	0.19422	1.24012e-89
NFATC3	0.19152	3.72902e-83
FOXP1	0.17909	4.11674e-86
STAT1::STAT2	0.14464	8.57507e-81
FOSL2	0.18255	1.69156e-80
Sox5	0.21289	2.35156e-80
SRY	0.20406	6.17656e-80
NKX6-2	0.2793	6.62324e-80
FOXP2	0.17014	1.04248e-79
Rxra	0.21212	3.85324e-79
Nr2f6	0.18569	4.6057e-79
Arid5a	0.25325	6.55137e-79
NFIL3	0.28713	3.72947e-78
LIN54	0.2039	3.87712e-78
RXRB	0.20116	7.38202e-78
Foxq1	0.20369	1.65391e-77
POU3F1	0.19752	1.96183e-75
NFE2	0.1819	2.44559e-75
POU3F3	0.1926	3.46995e-75
NFATC1	0.17239	3.83878e-75
MNX1	0.24482	6.05336e-75
PPARA::RXRA	0.1817	1.40406e-72
TBP	0.27731	1.73322e-72
FOXI1	0.19484	1.7339e-72
PHOX2A	0.2168	2.00443e-72
GSX2	0.22868	3.59219e-72
NFATC2	0.17194	5.27584e-72
HOXC13	0.23181	6.16457e-72
SOX8	0.18598	2.23883e-71
IRF2	0.17402	1.53013e-70
NFAT5	0.14917	2.71165e-70
LMX1A	0.25692	2.80963e-70
GATA6	0.15711	9.72971e-70
