## Supplementary Table 11 for "eRNA profiling uncovers the enhancer landscape of oesophageal adenocarcinoma and reveals new deregulated pathways"

### Sheet: Legend
Table S11
(A) Primers used for RT-qPCR
(B) Primers used for generating enhancer reporter vectors (red is assembly arm, black is target sequence)
(C) sgRNAs used for OE19-dCas9-KRAB knockdowns

### Sheet: (A) RT-qPCR primers
Gene	Primer sequence (5'-3')
RPLP0-F	ATTACACCTTCCCACTTGCT
RPLP0-R	CAAAGAGACCAAATCCCATATCCT
JUPe-F	TTTTCCTGCCTTGTGTCCAG
JUPe-R	TAAAAGACACACGCCCACAG
CCNE1e-F	AGATTCCTCTGCGTCCATGG
CCNE1e-R	AGCTAGAGGGGCAGAGACAG
MYBL2e-F	TGGGAAGTCATGGACCGTTC
MYBL2e-R	AAGAAAGTCGCAGGGATGAGAG
JUP-F	CCCATACTCAGTAGCCACG
JUP-R	CATCCTCCTCCATGATGCCC
CCNE1-F	AGGTTTCAGGGTATCAGTGG
CCNE1-R	CTCTGTGGGTCTGTATGTTGTG
MYBL2-F	CATTGTGGATGAGGATGTGAAGC
MYBL2-R	TGGTTGAGCAAGCTGTTGTCTTC
STARR-qPCR-F	AAGCATGGCTAGCAAAGGAG
STARR-qPCR-R	CGGTGCATGCTCTAGATCAATC
P3H4-F	ACGCGCTGTTCAAGGCTAA
P3H4-R	CCAGCATCCCCTGATAGTAGT
HAP1-F	GCTCAGAACGTCTCTAAGGAGG
HAP1-R	CTGCTCTCGATCCTCACTGTAG
IFT52-F	TGATGCTGAGGACCCAGAGATTT
IFT52-R	GCTGGAAGATGGACAGGTCG
GTSF1L-F	TCCTCAGCTGGCAGTTTACTG
GTSF1L-R	TTGCCAGCATGTGTTTGTCC
UR1-F	AATGCCCTTCGAGAAAGACTCA
URI-R	CCCCCAGTAAAACAGTGACTTC
c19orf12-F	TCCTGGAGGCAGGCCC
c19orf12-R	TTGACAGCCGCCTTCATCTT

### Sheet: (B) Cloning primers
Enhancer name	Primer sequence (5'-3')
JUPe_STARR_cloning_-F	TGATCTAGAGCATGCACCGGAGTACAGGCCAGGGTGAGAT
JUPe_STARR_cloning_-R	CGGCCGGCCGAATTCGTCGACTTCCCAAGGCTCTCCACAG
CCNE1e_STARR_cloning_-F	TGATCTAGAGCATGCACCGGCTGGCTGTACGTAGGTGCTC
CCNE1e_STARR_cloning_-R	CGGCCGGCCGAATTCGTCGAGATGGACGAGATCTGCCAGG
MYBL2e_STARR_cloning_-F	TGATCTAGAGCATGCACCGGCACCGAGAAGAAGCCTCTGG
MYBL2e_STARR_cloning_-R	CGGCCGGCCGAATTCGTCGACCCATGTAAACCGAGGCCAA
JUPe_luciferase_cloning_-F	CTATCGATAGGTACCGAGCTAGTACAGGCCAGGGTGAG
JUPe_luciferase_cloning_-R	TGAGATGCAGATCGCAGATCCTTCCCAAGGCTCTCCAC
CCNE1e_luciferase_cloning_-F	CTATCGATAGGTACCGAGCTCTGGCTGTACGTAGGTGCTC
CCNE1e_luciferase_cloning_-R	TGAGATGCAGATCGCAGATCGATGGACGAGATCTGCCAGG
MYBL2e_luciferase_cloning_-F	CTATCGATAGGTACCGAGCTCACCGAGAAGAAGCCTCTGG
MYBL2e_luciferase_cloning_-R	TGAGATGCAGATCGCAGATCCCCATGTAAACCGAGGCCAA

### Sheet: (C) sgRNAs
Enhancer name	Guide sequence
sgJUPe-1	GCAAGTTGAAACTCCAGGAC
sgJUPe-2	GAAGCATGCCTTGTCAGGGC
sgCCNE1e-1	GGCTGTGCGTCGGAGCTCCG
sgCCNE1e-2	GCAGCGCGGACACAGCGGAG
sgMYBL2e-1	GGTCTCGTTCGTGTGGAGGA
sgMYBL2e-2	GGCCGCCAGACTGCACCGTC
