## Supplementary Table 12 for "eRNA profiling uncovers the enhancer landscape of oesophageal adenocarcinoma and reveals new deregulated pathways"

### Sheet: Legend
Table S12
Fraction Reads in Peak (FRiP) scores for each mark profiled using CUT&TAG, calculated using featureCounts

### Sheet: FRiP scores
Mark	FRIP (%)
BRD4	2.1
CTCF	6
H3K27ac	20
H3K27me3	4.1
H3K36me3	5.1
H3K4me1	28.7
H3K4me2	31.2
H3K4me3	43.2
H4K20me1	4.7
Med1	4.1
Pol-II	13.1
Pol-II S2	7.8
Pol-II S5	13.7
